# No silver bullet: Patterns of macrosynteny recapitulate systemic conflicts in the higher-level relationships of the arachnids

**DOI:** 10.64898/2026.06.22.733561

**Authors:** Siddharth S. Kulkarni, Benjamin C. Klementz, Jesús A. Ballesteros, Kaitlyn M. Abshire, Tauana J. Cunha, Mohamed K. Hassan, Ethan M. Laumer, Bruno A. S. De Medeiros, Sophie M. Neu, M. Sabrina Pankey, David C. Plachetzki, Carlos E. Santibáñez-López, Emily V.W. Setton, Rebecca M. Varney, Mohamed A. Abdel-Rahman, Gustavo Hormiga, Prashant P. Sharma

**Affiliations:** Department of Integrative Biology, University of Wisconsin-Madison, Madison, WI, USA; CSIR-Center for Cellular and Molecular Biology, Hyderabad, India; Academy of Scientific and Innovative Research (AcSIR), Ghaziabad, India; Department of Biology, Kean University, Union, NJ, USA; Department of Biology, Loyola University Chicago, Chicago, IL, USA; Smithsonian Tropical Research Institute, Panama City, Panama; Zoology Department, Faculty of Science, Port Said University, Port Said, Egypt; Negaunee Integrative Research Center, Field Museum of Natural History, Chicago, IL, USA; Department of Molecular, Cellular and Biomedical Sciences, University of New Hampshire, Durham, NH, USA; Department of Biology, Western Connecticut State University, Danbury, CT, USA; Whitney Laboratory for Marine Bioscience, University of Florida, St. Augustine, FL, USA; School of Biological Sciences, University of Nebraska, Lincoln, NE, USA; Zoology Department, Faculty of Science, Suez Canal University, Ismailia, Egypt; Department of Biological Sciences, The George Washington University, Washington, DC, USA; Zoological Museum, University of Wisconsin-Madison, Madison, WI, USA

**Keywords:** homoplasy, rare genomic changes, polytomy, incongruence, Chelicerata

## Abstract

Rare genomic changes have long been sought by phylogeneticists for their potential to resolve obdurate nodes in the tree of life. Recently, patterns of macrosynteny have been proffered as a breakthrough for challenging relationships within invertebrates. One taxon that stands to benefit from the application of this approach is Chelicerata (the sister group to the rest of Arthropoda), whose radiation has long defied resolution, despite intensive investigations using morphological characters, molecular sequence data, and a combination thereof. Challenges to the resolution of chelicerate phylogeny include an ancient rapid radiation, the incidence of several fast-evolving lineages prone to long-branch attraction artifacts, and extinction of multiple ordinal level lineages that cannot be sampled for breaking long branches. At present, only a subset of nodes has been stably resolved. To break this impasse, we brought to bear multiple classes of phylogenetically informative rare genomic changes, including the sequencing of the first genomes for Ricinulei and Palpigradi. Here, we show that an ancient, shared whole genome duplication event is restricted to Arachnopulmonata (the most recent common ancestor of spiders and scorpions), disfavoring traditional placements of either Ricinulei or Palpigradi as close relatives of tetrapulmonates. Intriguingly, investigation of fusion-with-mixing events identified equal support for mutually exclusive placements for Acariformes, the least stable of the arachnid orders. Our results suggest that fusion-with-mixing, far from being a silver bullet, likely exhibits the same emergent property as all character systems, in that it is prone to homoplasy and conflicting signal stemming from ancient rapid radiations.
