## Supplementary Table S1 for "No silver bullet: Patterns of macrosynteny recapitulate systemic conflicts in the higher-level relationships of the arachnids"

### Sheet: Sheet1
Order	Taxon	Genome Accession
Acariformes	Blomia tropicalis	GCA_029204025.1
	Eriophyidae gen. sp.	GCA_045522265.1
	Halotydeus destructor	GCA_022750525.1
	Sarcoptes scabiei	GCA_020844145.1
	Oppia nitens	GCF_028296485.1
	Tetranychus urticae	GCA_036877765.1
Araneae	Aphonopelma hentzi	This study
	Argiope bruennichi	GCF_947563725.1
	Liphistius suwat	This study
Geophilomorpha (Myriapoda)	Strigamia acuminata	GCA_949358305.1
Opiliones	Leiobunum manubriatum	GCA_042242185.1
	Odiellus spinosus	GCA_963920705.1
Palpigradi	Prokoenenia wheeleri	This study
Parasitiformes	Dermacentor silvarum	GCA_013339745.2
	Haemaphysalis longicornis	GCA_013339765.2
	Hyalomma asiaticum	GCA_013339685.2
	Ixodes scapularis	GCA_016920785.2
	Phytoseiulus persimilis	GCA_037576195.1
	Rhipicephalus microplus	GCA_013339725.1
	Varroa destructor	GCA_002443255.1
Pseudoscorpiones	Cordylochernes scorpioides	GCA_030710605.1
Pycnogonida	Pycnogonum litorale	GCA_964442445.1
Ricinulei	Cryptocellus goodnighti	This study
Scorpiones	Centruroides sculpturatus	This study
	Hadrurus arizonensis	PRJNA1072625
Solifugae	Gluvia dorsalis	GCA_964187665.1
	Paragaleodes pallidus	GCA_057318375.1
Uropygi	Mastigoproctus giganteus	GCA_048544385.1
Xiphosura	Carcinoscorpius rotundicauda	GCA_011833715.1
	Limulus polyphemus	GCA_047678235.1
	Tachypleus tridentatus	GCA_004210375.1
