## Supplementary Table S2 for "No silver bullet: Patterns of macrosynteny recapitulate systemic conflicts in the higher-level relationships of the arachnids"

### Sheet: Sheet1
Order	Taxon	Scaffold counts	Scaffold length	Scaffold N50	BUSCO
Araneae	Aphonopelma hentzi	264	5745708556	288634999	C:93.9%[S:86.6%,D:7.3%],F:3.5%,M:2.6%,n:1013
Ricinulei	Cryptocellus cf. goodnighti	1205	851841698	53869821	C:93.8%[S:90.0%,D:3.8%],F:3.0%,M:3.2%,n:1013
Scorpiones	Centruroides sculpturatus	680	835500657	66217879	C:94.4%[S:89.1%,D:5.3%],F:2.7%,M:2.9%,n:1013
Araneae	Liphistius suwat	3485	3522786002	64293469	C:98.5%[S:93.7%,D:4.8%],F:1.3%,M:0.2%,n:1013
Palpigradi	Prokoenenia wheeleri	6041	797481640	294279	C:96.4%[S:44.3%,D:52.1%],F:2.3%,M:1.3%,n:1013
