## Supplementary Table S3 for "No silver bullet: Patterns of macrosynteny recapitulate systemic conflicts in the higher-level relationships of the arachnids"

### Sheet: Sheet1
Gene ID	Cluster	Gene Name	Chromosome	Direction	Start Position	End Position
g1248.t1	Hox	lab	1	Reverse	108311682	108351710
g1253.t1	Hox	pb	1	Reverse	109643436	109914814
g1256.t1	Hox	Hox3	1	Reverse	110506640	110756394
g1268.t1	Hox	Scr	1	Reverse	114066492	114297622
g1270.t1	Hox	ftz	1	Reverse	114515295	114556347
g1280.t1	Hox	Antp	1	Reverse	116939134	117090548
g1285.t1	Hox	Ubx	1	Reverse	118310092	118548552
g1286.t1	Hox	abdA	1	Reverse	119151916	119282485
g41931.t1	Hox	AbdB	5	Forward	125822306	125991972
g41936.t1	Hox	abdA	5	Forward	127171630	127172061
g41938.t1	Hox	Ubx	5	Forward	127744236	128031333
g41945.t1	Hox	Antp	5	Forward	128596968	128738256
g41956.t1	Hox	Dfd	5	Forward	131418590	131526675
g41967.t1	Hox	Hox3	5	Forward	132574638	132604149
g41971.t1	Hox	pb	5	Forward	133267299	133269158
g41976.t1	Hox	lab	5	Forward	133900539	134133749
g38045.t1	HRO	Otp	4	Forward	8345995	8679846
g38050.t1	HRO	Rax	4	Forward	9036820	9150439
g38054.t1	HRO	Hbn	4	Reverse	9350436	9540253
g40546.t1	HRO	Isl	4	Reverse	320881371	321224741
g10713.t1	Irx	Irx1	12	Forward	155427464	155801844
g10717.t1	Irx	Irx2	12	Forward	156273612	156347300
g10718.t1	Irx	Irx3	12	Forward	157255504	157596513
g28693.t1	Irx	Irx1	2	Forward	188602105	188810039
g28700.t1	Irx	Irx2	2	Forward	189765080	189833101
g28710.t1	Irx	Irx3	2	Forward	191519612	191611648
g3757.t1	Nk	Nk2.2	1	Forward	424402062	424578061
g9207.t1	Nk	Noto	12	Forward	2115905	2136161
g12089.t1	Nk	Lbx	13	Forward	17042912	17349619
g12094.t1	Nk	Tlx	13	Reverse	17763334	17871083
g12097.t1	Nk	Nk3	13	Forward	18267861	18360728
g12099.t1	Nk	Nk4	13	Forward	18510909	18660968
g12102.t1	Nk	Msx	13	Forward	18949700	19014351
g13028.t1	Nk	Nk1	13	Forward	130120777	130121265
g21944.t1	Nk	Msx	17	Reverse	20699285	20859453
g21945.t1	Nk	Nk3	17	Reverse	21160514	21185022
g21946.t1	Nk	Nk4	17	Forward	21210133	21302953
g21950.t1	Nk	Tlx	17	Forward	22071202	22445438
g21953.t1	Nk	Lbx	17	Reverse	23018099	23024828
g21964.t1	Nk	Nk7	17	Forward	25826838	26023903
g24314.t1	Nk	Msx	18	Reverse	62396257	62456165
g24616.t1	Nk	Msxlx	18	Forward	97093108	97155878
g24619.t1	Nk	Nk2.2	18	Forward	97406293	97407141
g26945.t1	Nk	Nk6	2	Forward	10308230	10385677
g26967.t1	Nk	Msx	2	Forward	11896752	11955427
g39692.t1	Nk	Nk2.1	4	Reverse	213591731	213800134
g44325.t1	Nk	Emx	6	Reverse	5196328	5572380
g44333.t1	Nk	Emx	6	Reverse	6358570	6430654
g44515.t1	Nk	Nk5	6	Reverse	22761392	22811366
g44522.t1	Nk	Nk1	6	Reverse	23843190	23977509
g2956.t1	SINE	Six1/2	1	Reverse	325175269	325439173
g2962.t1	SINE	Six3/6	1	Forward	326355606	326476026
g2977.t1	SINE	Six4/5	1	Forward	330305886	330579373
g11215.t1	SINE	Six3/6	12	Reverse	205001255	205340641
g11219.t1	SINE	Six1/2	12	Forward	205753344	205953080
g11238.t1	SINE	Six4/5	12	Forward	207169630	207257918
