## Supplementary Table S4 for "No silver bullet: Patterns of macrosynteny recapitulate systemic conflicts in the higher-level relationships of the arachnids"

### Sheet: Sheet1
Gene ID	Cluster	Gene Name	Chromosome	Direction	Start Position	End Position
XP_055948518.1	Hox	AbdB	NC_079158.1	Forward	100220993	100238073
XP_055947932.1	Hox	abdA	NC_079158.1	Forward	100635475	100731936
XP_055948109.1	Hox	Ubx	NC_079158.1	Forward	100986252	101033608
XP_055947257.1	Hox	Antp	NC_079158.1	Forward	101096659	101884975
XP_055947796.1	Hox	Scr	NC_079158.1	Forward	101903842	101989821
XP_055948682.1	Hox	pb	NC_079158.1	Forward	102737073	102828896
XP_055947548.1	Hox	lab	NC_079158.1	Forward	103014128	103082191
XP_055927734.1	Hox	AbdB	NC_079162.1	Forward	103962320	103984280
XP_055926568.1	Hox	abdA	NC_079162.1	Forward	104366448	104430367
XP_055926675.1	Hox	Ubx	NC_079162.1	Forward	104553546	104689050
XP_055926683.1	Hox	Antp	NC_079162.1	Forward	104822788	105025471
XP_055926443.1	Hox	ftz	NC_079162.1	Forward	105443546	105451996
XP_055926444.1	Hox	Scr	NC_079162.1	Forward	105494046	105524249
XP_055927930.1	Hox	Dfd	NC_079162.1	Forward	105833611	105874269
XP_055927500.1	Hox	Hox3	NC_079162.1	Forward	106305327	106353930
XP_055927565.1	Hox	pb	NC_079162.1	Forward	106502684	106591607
XP_055927839.1	Hox	lab	NC_079162.1	Forward	106773112	106876772
XP_055931826.1	HRO	Isl	NC_079152.1	Reverse	11813827	11984191
XP_055931008.1	HRO	Rax	NC_079152.1	Forward	138320704	138350228
XP_055930744.1	HRO	Hbn	NC_079152.1	Reverse	138460208	138511416
XP_055931175.1	HRO	Otp	NC_079152.1	Forward	138639082	138711845
XP_055951525.1	HRO	Rax	NC_079160.1	Reverse	71596489	71668859
XP_055931717.1	Irx	Irx1	NC_079152.1	Forward	116624844	116707502
XP_055931644.1	Irx	Irx2	NC_079152.1	Forward	116817786	117017626
XP_055931804.1	Irx	Irx3	NC_079152.1	Forward	117618816	117664759
XP_055924417.1	Irx	Irx3	NC_079161.1	Reverse	39416780	39486265
XP_055925374.1	Irx	Irx1	NC_079161.1	Reverse	39865853	39968013
XP_055940442.1	Nk	Nk2.1	NC_079151.1	Forward	59607382	59664815
XP_055930328.1	Nk	Nk2.2	NC_079152.1	Forward	119512803	119551143
XP_055937711.1	Nk	Nk7	NC_079154.1	Reverse	77511779	77653338
XP_055937520.1	Nk	Lbx	NC_079154.1	Reverse	78052166	78161542
XP_055937817.1	Nk	Tlx	NC_079154.1	Reverse	78405614	78466847
XP_055936751.1	Nk	Nk3	NC_079154.1	Forward	78609533	78613789
XP_055937631.1	Nk	Nk4	NC_079154.1	Forward	78707803	78738192
XP_055937335.1	Nk	Msx	NC_079154.1	Forward	78802808	78821392
XP_055948458.1	Nk	Nk6	NC_079158.1	Reverse	47344240	47387928
XP_055948413.1	Nk	Msx	NC_079158.1	Forward	48089311	48108946
XP_055953886.1	Nk	Emx	NC_079160.1	Reverse	92566493	92679265
XP_055953547.1	Nk	Emx	NC_079160.1	Reverse	93082989	93140521
XP_055925283.1	Nk	Noto	NC_079161.1	Reverse	31333357	31346868
XP_055927761.1	Nk	Nk2.2	NC_079162.1	Forward	18532621	18595542
XP_055927994.1	Nk	Nk5	NC_079162.1	Reverse	40650269	40650913
XP_055929820.1	Nk	Lbx	NC_079163.1	Forward	7698421	7808183
XP_055930196.1	Nk	Tlx	NC_079163.1	Reverse	7942399	8012098
XP_055929753.1	Nk	Msx	NC_079163.1	Forward	8347778	8408071
XP_055929992.1	Nk	Hhex	NC_079163.1	Reverse	8491336	8515333
XP_055928650.1	Nk	Msx	NC_079163.1	Reverse	55544861	55571498
XP_055930672.1	Nk	Nk7	NC_079163.1	Reverse	64486093	64648989
XP_055930243.1	Nk	Nk6	NC_079163.1	Reverse	69735040	69786896
XP_055928721.1	Nk	Nk5	NC_079163.1	Reverse	116257945	116283320
XP_055929998.1	Nk	Nk1	NC_079163.1	Forward	116460001	116482185
XP_055930395.1	Nk	Nk1	NC_079163.1	Reverse	116745355	116789399
XP_055928459.1	Nk	Emx	NC_079163.1	Forward	127244093	127252513
XP_055928748.1	Nk	Emx	NC_079163.1	Forward	127435524	127486483
XP_055938026.1	SINE	Six3/6	NC_079151.1	Reverse	28581367	28646849
XP_055945445.1	SINE	Six1/2	NC_079151.1	Forward	28747809	28798789
XP_055948022.1	SINE	Six3/6	NC_079158.1	Reverse	36524706	36564309
XP_055948234.1	SINE	Six1/2	NC_079158.1	Forward	36747219	36804059
XP_055947986.1	SINE	Six4/5	NC_079158.1	Reverse	37093644	37146752
