## Supplementary Table S5 for "No silver bullet: Patterns of macrosynteny recapitulate systemic conflicts in the higher-level relationships of the arachnids"

### Sheet: Sheet1
Gene ID	Cluster	Gene Name	Chromosome	Direction	Start Position	End Position
KAJ6224328.1	Hox	pb	CM055088.1	Forward	16800140	16808258
KAJ6224330.1	Hox	lab	CM055088.1	Forward	16814841	16820114
KAJ6224345.1	Hox	Dfd	CM055088.1	Reverse	16933365	16935392
KAJ6224346.1	Hox	Scr	CM055088.1	Reverse	16953174	16958115
KAJ6224351.1	Hox	Antp	CM055088.1	Reverse	17041129	17041418
KAJ6224354.1	Hox	Ubx	CM055088.1	Reverse	17078210	17081331
KAJ6224356.1	Hox	AbdB	CM055088.1	Reverse	17100521	17105961
KAJ6219765.1	HRO	Isl	CM055089.1	Forward	6177469	6182976
KAJ6219939.1	HRO	Hbn	CM055089.1	Forward	7060281	7062589
KAJ6219940.1	HRO	Rax	CM055089.1	Reverse	7066835	7070233
KAJ6219942.1	HRO	Otp	CM055089.1	Reverse	7074730	7078439
KAJ6220951.1	Irx	Irx2	CM055089.1	Forward	12625347	12634287
KAJ6220953.1	Irx	Irx3	CM055089.1	Forward	12701010	12703505
KAJ6217720.1	Nk	Nk2.1	CM055090.1	Forward	10128568	10129785
KAJ6217799.1	Nk	Nk2.2	CM055090.1	Reverse	10534698	10537234
KAJ6221521.1	Nk	Emx	CM055088.1	Reverse	473438	475547
KAJ6221531.1	Nk	Emx	CM055088.1	Forward	572342	573039
KAJ6222162.1	Nk	Nk3	CM055088.1	Reverse	4476073	4476712
KAJ6222342.1	Nk	Nk5	CM055088.1	Forward	5459433	5462068
KAJ6222343.1	Nk	Nk1	CM055088.1	Reverse	5478095	5479777
KAJ6222434.1	Nk	Nk6	CM055088.1	Reverse	6056380	6057457
KAJ6222873.1	Nk	Msx	CM055088.1	Forward	9042394	9043911
KAJ6222952.1	Nk	Noto	CM055088.1	Forward	9638049	9639833
KAJ6223321.1	Nk	Lbx	CM055088.1	Reverse	11660587	11670591
KAJ6215287.1	SINE	Six4/5	JAPWDV010000007.1	Forward	2704	4724
KAJ6217372.1	SINE	Six3/6	CM055090.1	Forward	8100529	8107538
KAJ6217373.1	SINE	Six1/2	CM055090.1	Forward	8130204	8137771
