## Supplementary Table S6 for "No silver bullet: Patterns of macrosynteny recapitulate systemic conflicts in the higher-level relationships of the arachnids"

### Sheet: Sheet1
Gene ID	Cluster	Gene Name	Chromosome	Direction	Start Position	End Position
Cr_039202-T1	Hox	lab	Sc28yqQ_3523	Forward	14530	21363
Cr_039247-T1	Hox	Scr	Sc28yqQ_3523	Reverse	927595	928893
Cr_039249-T1	Hox	Antp	Sc28yqQ_3523	Reverse	995638	996583
Cr_039261-T1	Hox	AbdB	Sc28yqQ_3523	Forward	1165395	1167858
Cr_040978-T1	Hox	lab	Sc28yqQ_3523	Reverse	44268754	44302969
Cr_040988-T1	Hox	pb	Sc28yqQ_3523	Reverse	44358310	44426465
Cr_040989-T1	Hox	Hox3	Sc28yqQ_3523	Reverse	44451662	44456764
Cr_041001-T1	Hox	Dfd	Sc28yqQ_3523	Reverse	44578824	44580412
Cr_041004-T1	Hox	Scr	Sc28yqQ_3523	Reverse	44642680	44645928
Cr_041006-T1	Hox	ftz	Sc28yqQ_3523	Reverse	44656099	44657253
Cr_041019-T1	Hox	Antp	Sc28yqQ_3523	Reverse	44816734	44829988
Cr_041030-T1	Hox	Ubx	Sc28yqQ_3523	Reverse	44982714	44985295
Cr_041036-T1	Hox	AbdA	Sc28yqQ_3523	Reverse	45123955	45143658
Cr_049357-T1	Hox	AbdB	Sc28yqQ_9435	Forward	5296517	5298681
Cr_049372-T1	Hox	AbdA	Sc28yqQ_9435	Forward	5498257	5515284
Cr_049378-T1	Hox	Ubx	Sc28yqQ_9435	Forward	5613860	5619576
Cr_049391-T1	Hox	Antp	Sc28yqQ_9435	Forward	5767621	5802182
Cr_049402-T1	Hox	ftz	Sc28yqQ_9435	Forward	5939624	5940690
Cr_049404-T1	Hox	Scr	Sc28yqQ_9435	Forward	5947177	5948804
Cr_049410-T1	Hox	Dfd	Sc28yqQ_9435	Forward	6035580	6036917
Cr_049426-T1	Hox	Hox3	Sc28yqQ_9435	Reverse	6187221	6189855
Cr_049431-T1	Hox	pb	Sc28yqQ_9435	Forward	6240095	6247186
Cr_049439-T1	Hox	lab	Sc28yqQ_9435	Forward	6329060	6350920
Cr_000033-T1	Hox	lab	Sc28yqQ_10115	Reverse	11421	17617
Cr_003862-T1	Hox	pb	Sc28yqQ_11115	Reverse	9218	20766
Cr_003865-T1	Hox	Hox3	Sc28yqQ_11115	Reverse	35980	37314
Cr_003866-T1	Hox	Hox3	Sc28yqQ_11115	Forward	47397	48731
Cr_003869-T1	Hox	pb	Sc28yqQ_11115	Forward	64998	76931
Cr_007386-T1	Hox	Dfd	Sc28yqQ_20138	Reverse	4210	5825
Cr_007388-T1	Hox	Dfd	Sc28yqQ_20140	Reverse	4210	5915
Cr_009094-T1	Hox	Hox3	Sc28yqQ_25842	Reverse	2763	5289
Cr_010330-T1	Hox	AbdB	Sc28yqQ_29199	Forward	2901	4744
Cr_010332-T1	Hox	AbdB	Sc28yqQ_29200	Forward	2912	4755
Cr_016082-T1	Hox	Dfd	Sc28yqQ_30395	Forward	3006	4237
Cr_016083-T1	Hox	Dfd	Sc28yqQ_30399	Forward	2754	5237
Cr_023211-T1	Hox	lab	Sc28yqQ_31367	Reverse	19123793	19149954
Cr_023212-T1	Hox	pb	Sc28yqQ_31367	Reverse	19195122	19206635
Cr_023215-T1	Hox	ftz	Sc28yqQ_31367	Reverse	19352682	19353718
Cr_038330-T1	Hox	lab	Sc28yqQ_31398	Reverse	62755509	62772576
Cr_038334-T1	Hox	Dfd	Sc28yqQ_31398	Reverse	62875847	62878855
Cr_039503-T1	HRO	Rax	Sc28yqQ_3523	Forward	5732418	5752548
Cr_039505-T1	HRO	Hbn	Sc28yqQ_3523	Reverse	5767584	5777585
Cr_039614-T1	HRO	lsl	Sc28yqQ_3523	Reverse	8196122	8227580
Cr_040710-T1	HRO	Otp	Sc28yqQ_3523	Forward	39884287	39888997
Cr_040714-T1	HRO	Hbn	Sc28yqQ_3523	Forward	39951608	39961201
Cr_047723-T1	HRO	lsl	Sc28yqQ_6210	Reverse	63634703	63699157
Cr_048273-T1	HRO	Hbn	Sc28yqQ_6210	Reverse	78781781	78803267
Cr_048278-T1	HRO	Otp	Sc28yqQ_6210	Reverse	78863091	78864460
Cr_049154-T1	HRO	Rax	Sc28yqQ_9435	Forward	782819	786343
Cr_007051-T1	HRO	Rax	Sc28yqQ_19306	Reverse	601	1528
Cr_007052-T1	HRO	Rax	Sc28yqQ_19307	Reverse	601	1528
Cr_009787-T1	HRO	Otp	Sc28yqQ_27743	Reverse	2145	2534
Cr_009789-T1	HRO	Otp	Sc28yqQ_27749	Reverse	2145	2534
Cr_018524-T1	HRO	Otp	Sc28yqQ_31358	Forward	36318547	36328711
Cr_022295-T1	Irx	Irx1	Sc28yqQ_31364	Forward	49918332	49965033
Cr_022296-T1	Irx	Irx1	Sc28yqQ_31364	Forward	50012745	50025188
Cr_024476-T1	Irx	Irx1	Sc28yqQ_31367	Forward	77182291	77225955
Cr_024478-T1	Irx	Irx2	Sc28yqQ_31367	Forward	77308093	77331512
Cr_024487-T1	Irx	Irx3	Sc28yqQ_31367	Forward	77589082	77602286
Cr_036012-T1	Irx	Irx1	Sc28yqQ_31391	Forward	119319087	119344184
Cr_036015-T1	Irx	Irx2	Sc28yqQ_31391	Reverse	119471841	119474617
Cr_036016-T1	Irx	Irx2	Sc28yqQ_31391	Forward	119479073	119480623
Cr_036026-T1	Irx	Irx3	Sc28yqQ_31391	Forward	119704696	119789168
Cr_037420-T1	Irx	Irx1	Sc28yqQ_31398	Forward	23057902	23122939
Cr_037423-T1	Irx	Irx1	Sc28yqQ_31398	Forward	23179694	23204594
Cr_037426-T1	Irx	Irx3	Sc28yqQ_31398	Forward	23366722	23380785
Cr_041872-T1	Nk	Nk2.2	Sc28yqQ_4222	Forward	12526457	12534012
Cr_042024-T1	Nk	Nk6	Sc28yqQ_4222	Reverse	16759344	16764981
Cr_044582-T1	Nk	Nk2.1	Sc28yqQ_4222	Forward	82862785	82864177
Cr_001456-T1	Nk	Nk2.1	Sc28yqQ_10676	Reverse	31125911	31136686
Cr_003322-T1	Nk	nk2.2	Sc28yqQ_10676	Forward	84985484	84987805
Cr_004995-T1	Nk	Nk4	Sc28yqQ_14381	Forward	9047	9816
Cr_004996-T1	Nk	NK4	Sc28yqQ_14383	Forward	9047	9816
Cr_005001-T1	Nk	Nk7	Sc28yqQ_14390	Forward	27685	32268
Cr_006275-T1	Nk	Lbx	Sc28yqQ_17043	Forward	712	1989
Cr_006277-T1	Nk	Lbx	Sc28yqQ_17046	Forward	712	1507
Cr_007691-T1	Nk	Noto	Sc28yqQ_20908	Forward	1801	2222
Cr_007692-T1	Nk	Noto	Sc28yqQ_20909	Forward	1801	2222
Cr_008842-T1	Nk	Nk1	Sc28yqQ_25216	Forward	102	1456
Cr_008844-T1	Nk	Nk1	Sc28yqQ_25218	Forward	102	1556
Cr_012213-T1	Nk	Nk2.1	Sc28yqQ_29770	Reverse	69291157	69298949
Cr_013733-T1	Nk	NK5	Sc28yqQ_29814	Forward	42202723	42208328
Cr_013842-T1	Nk	Nk6	Sc28yqQ_29814	Forward	47902654	47927638
Cr_013847-T1	Nk	NK7	Sc28yqQ_29814	Reverse	48061598	48105696
Cr_014501-T1	Nk	Lbx	Sc28yqQ_29814	Reverse	74234011	74236470
Cr_014509-T1	Nk	Tlx	Sc28yqQ_29814	Reverse	74451068	74493195
Cr_015343-T1	Nk	Lbx	Sc28yqQ_29814	Reverse	103315565	103315908
Cr_015348-T1	Nk	Tlx	Sc28yqQ_29814	Reverse	103497754	103584792
Cr_018342-T1	Nk	Nk2.1	Sc28yqQ_31358	Forward	27684236	27694144
Cr_018425-T1	Nk	Nk1	Sc28yqQ_31358	Forward	31501556	31514436
Cr_018617-T1	Nk	Nk6	Sc28yqQ_31358	Reverse	41775892	41780093
Cr_018621-T1	Nk	Msx	Sc28yqQ_31358	Reverse	42023261	42026973
Cr_018778-T1	Nk	Emx	Sc28yqQ_31358	Reverse	48421038	48456418
Cr_019411-T1	Nk	Emx	Sc28yqQ_31358	Forward	72238070	72257955
Cr_019426-T1	Nk	NK7	Sc28yqQ_31358	Forward	72712763	72774531
Cr_019431-T1	Nk	Lbx	Sc28yqQ_31358	Reverse	73002353	73010417
Cr_019437-T1	Nk	Lbx	Sc28yqQ_31358	Forward	73107286	73169549
Cr_020347-T1	Nk	Msx	Sc28yqQ_31358	Reverse	115294667	115313575
Cr_026345-T1	Nk	NK3	Sc28yqQ_31371	Reverse	67973625	67986651
Cr_026403-T1	Nk	Nk1	Sc28yqQ_31371	Reverse	70722681	70728362
Cr_026404-T1	Nk	nk5	Sc28yqQ_31371	Forward	70779758	70806739
Cr_027330-T1	Nk	Noto	Sc28yqQ_31371	Reverse	109012506	109013778
Cr_027554-T1	Nk	Nk5	Sc28yqQ_31371	Reverse	119644046	119644633
Cr_027558-T1	Nk	Nk1	Sc28yqQ_31371	Forward	119746525	119763367
Cr_027662-T1	Nk	Emx	Sc28yqQ_31371	Forward	123207184	123236464
Cr_027659-T1	Nk	Emx	Sc28yqQ_31371	Forward	123102128	123123239
Cr_027682-T1	Nk	Tlx	Sc28yqQ_31371	Reverse	123875464	123879120
Cr_027683-T1	Nk	NK3	Sc28yqQ_31371	Forward	123938161	123961500
Cr_027688-T1	Nk	Msx	Sc28yqQ_31371	Forward	124089885	124124663
Cr_030050-T1	Nk	NK5	Sc28yqQ_31377	Reverse	43986252	43988243
Cr_030095-T1	Nk	Emx	Sc28yqQ_31377	Reverse	46036642	46095713
Cr_030100-T1	Nk	Emx	Sc28yqQ_31377	Reverse	46221942	46246762
Cr_030103-T1	Nk	Emx	Sc28yqQ_31377	Reverse	46341388	46379005
Cr_032286-T1	Nk	Nk2.2	Sc28yqQ_31388	Forward	46819419	46827383
Cr_044519-T1	SINE	Six3/6	Sc28yqQ_4222	Reverse	81330881	81338828
Cr_044524-T1	SINE	Six1/2	Sc28yqQ_4222	Forward	81400210	81435812
Cr_001410-T1	SINE	Six1/2	Sc28yqQ_10676	Forward	30173186	30215088
Cr_001415-T1	SINE	Six4/5	Sc28yqQ_10676	Forward	30329008	30329816
Cr_003127-T1	SINE	Six4/5	Sc28yqQ_10676	Reverse	79650106	79650945
Cr_003132-T1	SINE	Six1/2	Sc28yqQ_10676	Reverse	79828226	79834504
Cr_003137-T1	SINE	Six3/6	Sc28yqQ_10676	Forward	79978548	80014101
Cr_018321-T1	SINE	Six3/6	Sc28yqQ_31358	Reverse	26758082	26759970
Cr_018323-T1	SINE	Six1/2	Sc28yqQ_31358	Forward	26823268	26834287
Cr_031175-T1	SINE	Six4/5	Sc28yqQ_31388	Reverse	3478196	3485118
Cr_031178-T1	SINE	Six1/2	Sc28yqQ_31388	Reverse	3663197	3682713
Cr_031189-T1	SINE	Six3/6	Sc28yqQ_31388	Forward	3796055	3821179
Cr_033528-T1	SINE	Six4/5	Sc28yqQ_31391	Forward	14429851	14451034
Cr_033539-T1	SINE	Six3/6	Sc28yqQ_31391	Reverse	14766038	14766946
Cr_033547-T1	SINE	Six1/2	Sc28yqQ_31391	Forward	14914235	14931207
