## Supplementary Table S7 for "No silver bullet: Patterns of macrosynteny recapitulate systemic conflicts in the higher-level relationships of the arachnids"

### Sheet: Sheet1
Gene ID	Cluster	Gene Name	Chromosome	Direction	Start Position	End Position
g3786.t2	Hox	AbdB	1	Forward	86428639	86442153
g3801.t1	Hox	abdA	1	Forward	86709348	86745987
g3810.t1	Hox	Ubx	1	Forward	86857940	86862552
g3821.t1	Hox	Antp	1	Forward	86971648	86982307
g3831.t1	Hox	ftz	1	Forward	87118157	87119884
g3833.t1	Hox	Scr	1	Forward	87129522	87149533
g3843.t1	Hox	Dfd	1	Forward	87246506	87254094
g3867.t1	Hox	Hox3	1	Forward	87419488	87431897
g3875.t1	Hox	pb	1	Forward	87458868	87504384
g3883.t1	Hox	lab	1	Forward	87541147	87571089
g19880.t1	Hox	lab	32	Reverse	24515	41271
g19883.t1	Hox	pb	32	Reverse	69612	89564
g19905.t1	Hox	Dfd	32	Reverse	190762	194726
g19908.t1	Hox	Scr	32	Reverse	251303	326551
g19916.t1	Hox	Antp	32	Reverse	383869	399205
g19921.t1	Hox	Ubx	32	Reverse	466837	483202
g19927.t1	Hox	abdA	32	Reverse	529126	547052
g19931.t2	Hox	AbdB	32	Reverse	615559	637161
g7583.t1	HRO	Rax	1	Reverse	178762550	178765493
g7584.t3	HRO	Otp	1	Reverse	178790339	178809864
g8432.t1	HRO	Otp	1	Forward	195926576	195930936
g8438.t1	HRO	Rax	1	Forward	195977599	195991267
g8440.t1	HRO	Hbn	1	Reverse	196006399	196019526
g33155.t1	HRO	Isl	8	Forward	40012871	40045095
g313.t1	Irx	Irx1	1	Forward	6781046	6786533
g315.t1	Irx	Irx2	1	Forward	6790956	6806693
g322.t1	Irx	Irx3	1	Forward	6837641	6852072
g28131.t1	Irx	Irx3	6	Reverse	43738948	43754263
g28160.t1	Irx	Irx2	6	Reverse	43873646	43926141
g28167.t1	Irx	Irx1	6	Reverse	43938540	43974478
g2089.t1	Nk	Msx	1	Reverse	46922078	46936396
g2094.t1	Nk	Nk4	1	Forward	46985811	47000369
g2095.t1	Nk	Nk3	1	Reverse	47036874	47042886
g2097.t1	Nk	Tlx	1	Forward	47091884	47135335
g2098.t1	Nk	Lbx	1	Reverse	47171605	47205901
g2102.t1	Nk	Nk7	1	Forward	47293711	47319713
g2216.t1	Nk	Noto	1	Forward	51836922	51852963
g2285.t1	Nk	Nk7	1	Reverse	54170515	54200529
g2288.t1	Nk	Lbx	1	Reverse	54264334	54312536
g2359.t1	Nk	Msx	1	Forward	56311316	56336831
g2383.t1	Nk	Nk6	1	Reverse	56771079	56774488
g2464.t1	Nk	Tlx	1	Forward	58760120	58788598
g2485.t1	Nk	Emx	1	Forward	59184332	59227111
g2488.t1	Nk	Nk5	1	Reverse	59257057	59268943
g2491.t1	Nk	Nk1	1	Forward	59290855	59299607
g2519.t1	Nk	Emx	1	Reverse	59997932	60024969
g2521.t1	Nk	Emx	1	Reverse	60061983	60083103
g2523.t1	Nk	Emx	1	Reverse	60126609	60155230
g2535.t1	Nk	Nk5	1	Reverse	60318811	60327759
g2540.t1	Nk	Nk1	1	Forward	60384505	60392391
g5906.t2	Nk	Msx	1	Forward	135944106	135975996
g5913.t1	Nk	Msx	1	Reverse	136031089	136032495
g6144.t1	Nk	Nk6	1	Reverse	140471898	140479403
g6148.t1	Nk	Nk6	1	Forward	140505303	140524880
g16011.t1	Nk	Nk2.2	2	Reverse	88510422	88522755
g21275.t1	Nk	Nk4	4	Reverse	17621488	17624189
g24704.t1	Nk	Nk2.1	5	Reverse	29110110	29118968
g24740.t1	Nk	Nk2.2	5	Reverse	30152680	30155304
g29928.t1	Nk	Msx	7	Forward	12452154	12455935
g16023.t1	SINE	six4/5	2	Reverse	88787097	88790419
g16029.t1	SINE	six1/2	2	Forward	88832712	88850401
g16033.t1	SINE	six3/6	2	Forward	88898785	88924359
g17401.t1	SINE	six3/6	3	Reverse	8788665	8789276
g17402.t1	SINE	six1/2	3	Forward	8816893	8825052
g17406.t1	SINE	six4/5	3	Reverse	8855575	8863682
