## Supplementary Table S8 for "No silver bullet: Patterns of macrosynteny recapitulate systemic conflicts in the higher-level relationships of the arachnids"

### Sheet: Sheet1
Gene ID	Cluster	Gene Name	Chromosome	Direction	Start Position	End Position
UYV60551.1	Hox	abdA	CP092863.1	Forward	48837961	48868789
UYV60559.1	Hox	Dfd	CP092863.1	Forward	50511330	50512575
UYV60567.1	Hox	lab	CP092863.1	Forward	52018514	52086367
UYV62813.1	Hox	lab	CP092864.1	Reverse	61194474	61202761
UYV75084.1	Hox	Scr	CP092874.1	Forward	63093638	63132531
UYV83771.1	Hox	AbdB	CP092886.1	Reverse	3902006	3914915
UYV83775.1	Hox	abdA	CP092886.1	Forward	4494617	4495051
UYV83779.1	Hox	Ubx	CP092886.1	Forward	5172432	5173136
UYV83780.1	Hox	Ubx	CP092886.1	Forward	5251799	5253815
UYV83782.1	Hox	Antp	CP092886.1	Forward	5789120	5803163
UYV83785.1	Hox	Scr	CP092886.1	Reverse	6139003	6139393
UYV83787.1	Hox	ftz	CP092886.1	Forward	6497451	6508295
UYV83788.1	Hox	ftz	CP092886.1	Reverse	6514649	6517280
UYV83799.1	Hox	Dfd	CP092886.1	Forward	7871080	7873010
UYV83802.1	Hox	pb	CP092886.1	Reverse	8594578	8594889
UYV83803.1	Hox	pb	CP092886.1	Reverse	8651188	8652752
UYV73715.1	HRO	Rax	CP092873.1	Reverse	11213060	11232041
UYV78829.1	HRO	Rax	CP092878.1	Reverse	84034019	84042963
UYV78830.1	HRO	Rax	CP092878.1	Reverse	84126774	84133133
UYV63618.1	Irx	Irx1	CP092864.1	Forward	150445590	150456025
UYV60522.1	Nk	Tlx	CP092863.1	Forward	45977719	46004485
UYV66094.1	Nk	Nk2.1	CP092866.1	Reverse	7846901	7847566
UYV68209.1	Nk	Nk5	CP092867.1	Forward	94880135	94939730
UYV73485.1	Nk	Nk7	CP092872.1	Reverse	86872944	86877329
UYV73493.1	Nk	Lbx	CP092872.1	Forward	88160699	88227393
UYV73495.1	Nk	Tlx	CP092872.1	Forward	88658528	88686604
UYV73496.1	Nk	Nk4	CP092872.1	Forward	88969306	88987538
UYV73626.1	Nk	Nk2.1	CP092873.1	Reverse	1692432	1705956
UYV63949.1	SINE	Six1/2	CP092864.1	Forward	179930274	179947255
UYV63952.1	SINE	Six1/2	CP092864.1	Forward	179999563	180011209
