## Supplementary Table S9 for "No silver bullet: Patterns of macrosynteny recapitulate systemic conflicts in the higher-level relationships of the arachnids"

### Sheet: Sheet1
Gene ID	Cluster	Gene Name	Chromosome	Direction	Start Position	End Position
g130.t1	Hox	AbdB	1	Forward	4215416	4226348
g139.t1	Hox	abdA	1	Forward	4892718	4896681
g143.t1	Hox	Ubx	1	Forward	5224902	5241994
g153.t1	Hox	Antp	1	Forward	5684242	5691252
g174.t1	Hox	ftz	1	Forward	6413103	6414239
g178.t1	Hox	Scr	1	Forward	6485287	6491311
g185.t1	Hox	Dfd	1	Forward	6770076	6771830
g211.t1	Hox	Hox3	1	Forward	7490206	7499257
g229.t1	Hox	lab	1	Forward	8066313	8066696
g2250.t1	HRO	Otp	1	Reverse	73422431	73436979
g2283.t1	HRO	Hbn	1	Forward	75014965	75049226
g2287.t1	HRO	Rax	1	Reverse	75119765	75143322
g5163.t1	HRO	Isl	11	Forward	1533999	1554894
g28589.t1	Irx	Irx1	6	Forward	19693804	19861796
g28595.t1	Irx	Irx2	6	Forward	20081854	20097486
g28613.t1	Irx	Irx3	6	Forward	20556733	20661315
g1232.t1	Nk	Nk5	1	Reverse	41879857	41902566
g1239.t1	Nk	Nk1	1	Forward	42159314	42159970
g1266.t1	Nk	Msx	1	Reverse	43313968	43314426
g1271.t1	Nk	Msx	1	Reverse	43504976	43553886
g1277.t1	Nk	Nk4	1	Forward	43747583	43748296
g1278.t1	Nk	Nk3	1	Reverse	43828727	43830563
g1290.t1	Nk	Tlx	1	Forward	44290745	44291840
g1296.t1	Nk	Lbx	1	Reverse	44657771	44692038
g1317.t1	Nk	Nk7	1	Forward	45813676	45828348
g19684.t1	Nk	Msx	3	Forward	17743751	17766333
g20091.t1	Nk	Noto	3	Reverse	27312179	27331775
g30681.t1	Nk	Nk2.2	7	Forward	32340511	32391000
g34870.t1	Nk	Nk2.1	9	Forward	12194031	12207946
g24048.t1	SINE	Six1/2	4	Reverse	44677942	44681987
g24057.t1	SINE	Six3/6	4	Forward	44829973	44838204
