## Supplementary Table S10 for "No silver bullet: Patterns of macrosynteny recapitulate systemic conflicts in the higher-level relationships of the arachnids"

### Sheet: Sheet1
Gene ID	Cluster	Gene Name	Chromosome	Direction	Start Position	End Position
KAH7946377.1	Hox	pb	CM023475.1	Reverse	66288037	66289899
KAH7946397.1	Hox	Hox3	CM023475.1	Reverse	66532747	66535700
KAH7945742.1	Hox	Dfd	CM023475.1	Reverse	67143261	67173761
KAH7946304.1	Hox	ftz	CM023475.1	Reverse	67706942	67711630
KAH7945723.1	Hox	Antp	CM023475.1	Reverse	68384751	68385927
KAH7945219.1	Hox	Antp	CM023475.1	Reverse	68429682	68498756
KAH7945221.1	Hox	Ubx	CM023475.1	Reverse	68844824	68847647
KAH7945222.1	Hox	AbdA	CM023475.1	Reverse	69229214	69307320
KAH7945223.1	Hox	AbdB	CM023475.1	Reverse	69787369	69796284
KAH7967537.1	HRO	Hbn	CM023471.1	Reverse	220237057	220261785
KAH7966852.1	HRO	Otp	CM023471.1	Forward	236803210	236816520
KAH7979451.1	Irx	Irx1	CM023470.1	Forward	82222036	82243602
KAH7979449.1	Irx	Irx2	CM023470.1	Forward	82494690	82508592
KAH7979448.1	Irx	Irx3	CM023470.1	Forward	83177311	83247654
KAH7980791.1	Nk	Msx	CM023470.1	Reverse	27883885	27894677
KAH7980948.1	Nk	Noto	CM023470.1	Forward	38407813	38408292
KAH7980944.1	Nk	Nk5	CM023470.1	Reverse	38559763	38577097
KAH7981000.1	Nk	Nk1	CM023470.1	Reverse	39008650	39009210
KAH7979411.1	Nk	Nk4	CM023470.1	Reverse	57621886	57666359
KAH7981171.1	Nk	Nk7	CM023470.1	Reverse	59727390	59765602
KAH7981450.1	Nk	Nk6	CM023470.1	Forward	88777025	88808349
KAH7978504.1	Nk	Emx	CM023470.1	Reverse	439829704	439865506
KAH7940833.1	Nk	Msxlx	CM023476.1	Forward	653168	678711
KAH7942406.1	Nk	Nk2.2	CM023476.1	Forward	35305249	35307842
KAH7942340.1	Nk	Nk2.1	CM023476.1	Reverse	59335222	59341111
KAH7942168.1	SINE	Six3/6	CM023476.1	Forward	18494326	18494973
