## Supplementary Table S11 for "No silver bullet: Patterns of macrosynteny recapitulate systemic conflicts in the higher-level relationships of the arachnids"

### Sheet: Sheet1
Gene ID	Cluster	Gene Name	Chromosome	Direction	Start Position	End Position
g20154.t1	Hox	pb	3	Reverse	117956676	117958763
g20161.t1	Hox	Hox3	3	Reverse	118349840	118354885
g20181.t1	Hox	Dfd	3	Reverse	119296563	119299072
g20182.t1	Hox	Scr	3	Reverse	119458826	119459104
g20184.t1	Hox	ftz	3	Reverse	119550366	119570461
g20191.t1	Hox	Antp	3	Reverse	120453925	120456292
g20193.t1	Hox	Ubx	3	Reverse	120864442	120865717
g20197.t1	Hox	abdA	3	Reverse	121096596	121100721
g20202.t1	Hox	AbdB	3	Reverse	121477165	121477488
g7348.t1	HRO	Isl	1	Forward	181261570	181268129
g13055.t1	HRO	Hbn	2	Forward	132226772	132230764
g13058.t1	HRO	Rax	2	Reverse	132354372	132363333
g13063.t1	HRO	Otp	2	Reverse	132566051	132567596
g5211.t1	Irx	Irx1	1	Forward	122791129	122793995
g5216.t1	Irx	Irx2	1	Forward	123077182	123077811
g5229.t1	Irx	Irx3	1	Forward	123687464	123718127
g11216.t1	Nk	Nk6	2	Forward	79835023	79855578
g11408.t1	Nk	Nk5	2	Forward	84048096	84048650
g11420.t1	Nk	Nk1	2	Reverse	84395934	84398606
g11514.t1	Nk	Nk7	2	Forward	86010320	86022851
g11522.t1	Nk	Lbx	2	Forward	86405203	86406864
g11523.t1	Nk	Lbx	2	Forward	86409794	86410603
g11534.t1	Nk	Nk3	2	Forward	86934859	86948669
g11536.t1	Nk	Nk4	2	Reverse	86992578	86994731
g11540.t1	Nk	Msx	2	Forward	87162257	87167257
g12390.t1	Nk	Nk2.1	2	Forward	115464302	115465099
g13073.t1	Nk	Nk2.2	2	Forward	132787776	132788777
g15967.t1	Nk	Msx	3	Forward	10504691	10518963
g15978.t1	Nk	Msx	3	Reverse	10680099	10681117
g26075.t1	Nk	Noto	5	Reverse	29176785	29178118
g12118.t1	SINE	Six3/6	2	Reverse	110014534	110015160
g12131.t1	SINE	Six1/2	2	Forward	110251163	110251834
g12142.t1	SINE	Six4/5	2	Forward	110553271	110554287
