## Supplementary Table S12 for "No silver bullet: Patterns of macrosynteny recapitulate systemic conflicts in the higher-level relationships of the arachnids"

### Sheet: Sheet1
Gene ID	Cluster	Gene Name	Chromosome	Direction	Start Position	End Position
KAH9368573.1	Hox	abdA	CM023449.1	Forward	253264452	253265165
KAH9368575.1	Hox	Ubx	CM023449.1	Forward	253673376	253674422
KAH9368577.1	Hox	Antp	CM023449.1	Forward	254054445	254054753
KAH9370676.1	HRO	Hbn	CM023450.1	Reverse	101688069	101723316
KAH9362619.1	Irx	Irx1	CM023448.1	Forward	303731227	303745388
KAH9362623.1	Irx	Irx2	CM023448.1	Forward	304060160	304062133
KAH9362627.1	Irx	Irx3	CM023448.1	Forward	304960663	304961104
KAH9360130.1	Nk	Nk3	CM023448.1	Reverse	83079770	83082137
KAH9362119.1	Nk	Nk7	CM023448.1	Reverse	267889407	267915006
KAH9362137.1	Nk	Tlx	CM023448.1	Forward	270012171	270022365
KAH9362142.1	Nk	Lbx	CM023448.1	Forward	270499847	270513918
KAH9362147.1	Nk	Msx	CM023448.1	Reverse	271213220	271213747
KAH9362923.1	Nk	Nk1	CM023448.1	Forward	323997630	324014375
KAH9362926.1	Nk	Nk5	CM023448.1	Forward	324405377	324418109
KAH9362933.1	Nk	Noto	CM023448.1	Reverse	324582478	324582954
KAH9363014.1	Nk	Msx	CM023448.1	Reverse	328121463	328122375
KAH9375239.1	Nk	Nk2.2	CM023452.1	Reverse	88360481	88363344
KAH9375697.1	Nk	Nk2.1	CM023452.1	Reverse	148279065	148285586
KAH9374773.1	SINE	Six4/5	CM023452.1	Forward	33057408	33060938
KAH9375106.1	SINE	Six3/6	CM023452.1	Reverse	73262513	73263157
