## Supplementary Table S13 for "No silver bullet: Patterns of macrosynteny recapitulate systemic conflicts in the higher-level relationships of the arachnids"

### Sheet: Sheet1
Gene ID	Cluster	Gene Name	Chromosome	Direction	Start Position	End Position
KAI1290078.1	Hox	AbdB	JAIUWE010000088.1	Forward	3070090	3071792
KAI1290077.1	Hox	AbdB	JAIUWE010000088.1	Reverse	3072545	3074394
KAI1290076.1	Hox	Ubx	JAIUWE010000088.1	Forward	3080114	3083320
KAI1289331.1	Hox	Antp	JAIUWE010000088.1	Forward	3096539	3100858
KAI1290075.1	Hox	ftz	JAIUWE010000088.1	Forward	3124858	3126589
KAI1289330.1	Hox	Scr	JAIUWE010000088.1	Forward	3130664	3133755
KAI1290074.1	Hox	Dfd	JAIUWE010000088.1	Forward	3143445	3145466
KAI1290412.1	Hox	pb	JAIUWE010000088.1	Forward	3297291	3299318
KAI1290413.1	Hox	lab	JAIUWE010000088.1	Forward	3307511	3310732
KAI1301921.1	HRO	Otp	JAIUWE010000042.1	Forward	1028144	1031538
KAI1301922.1	HRO	Rax	JAIUWE010000042.1	Forward	1034845	1037749
KAI1301919.1	HRO	Hbn	JAIUWE010000042.1	Reverse	1042020	1042931
KAI1285409.1	Irx	Irx3	JAIUWE010000111.1	Reverse	937254	938884
KAI1285235.1	Irx	Irx2	JAIUWE010000111.1	Reverse	972316	975874
KAI1305952.1	Nk	Msx	JAIUWE010000023.1	Forward	312775	313740
KAI1295486.1	Nk	Nk2.2	JAIUWE010000073.1	Forward	678737	679237
KAI1287939.1	Nk	Noto	JAIUWE010000094.1	Reverse	209551	212778
KAI1287450.1	Nk	Emx	JAIUWE010000099.1	Forward	64034	65397
KAI1287412.1	Nk	Nk3	JAIUWE010000099.1	Forward	205076	206295
KAI1287268.1	Nk	Msx	JAIUWE010000099.1	Reverse	463666	464490
KAI1287232.1	Nk	Msx	JAIUWE010000099.1	Forward	474994	475813
KAI1287415.1	Nk	Nk7	JAIUWE010000099.1	Reverse	874987	881547
KAI1278146.1	Nk	Tlx	JAIUWE010000131.1	Forward	84383	86861
KAI1278000.1	Nk	Nk6	JAIUWE010000131.1	Reverse	401100	402881
KAI1278053.1	Nk	Nk5	JAIUWE010000131.1	Forward	501207	503951
KAI1277980.1	Nk	Nk1	JAIUWE010000131.1	Reverse	558699	559892
KAI1295566.1	SINE	Six1/2	JAIUWE010000073.1	Reverse	505777	507578
KAI1295643.1	SINE	Six3/6	JAIUWE010000073.1	Reverse	523946	528708
KAI1295649.1	SINE	Six4/5	JAIUWE010000073.1	Reverse	1220840	1221994
