## Supplementary Table S14 for "No silver bullet: Patterns of macrosynteny recapitulate systemic conflicts in the higher-level relationships of the arachnids"

### Sheet: Sheet1
Gene ID	Cluster	Gene Name	Chromosome	Direction	Start Position	End Position
KAH6930615.1	Hox	lab	CM023485.1	Reverse	87184611	87185051
KAH6930346.1	Hox	pb	CM023485.1	Reverse	87434651	87436495
KAH6930353.1	Hox	Hox3	CM023485.1	Reverse	87661733	87696589
KAH6930355.1	Hox	Scr	CM023485.1	Reverse	88554959	88562910
KAH6930360.1	Hox	ftz	CM023485.1	Reverse	88642697	88648142
KAH6931044.1	Hox	Ubx	CM023485.1	Reverse	89617581	89628318
KAH6931038.1	Hox	abdA	CM023485.1	Reverse	90091189	90110747
KAH6919481.1	Hox	Dfd	JABSTT010005366.1	Reverse	705	1298
KAH6938146.1	HRO	Hbn	CM023482.1	Reverse	125143693	125160024
KAH6939856.1	HRO	Otp	CM023482.1	Forward	143587357	143621283
KAH6944985.1	Irx	Irx1	CM023481.1	Forward	281408803	281446445
KAH6947233.1	Irx	Irx2	CM023481.1	Forward	281717719	281733574
KAH6947557.1	Irx	Irx3	CM023481.1	Forward	282353641	282396653
KAH6944497.1	Nk	Lbx	CM023481.1	Forward	260111496	260113893
KAH6948354.1	Nk	Msx	CM023481.1	Reverse	260497447	260538497
KAH6945562.1	Nk	Tlx	CM023481.1	Reverse	297607288	297608306
KAH6947347.1	Nk	Nk7	CM023481.1	Forward	299282669	299287775
KAH6945533.1	Nk	Nk4	CM023481.1	Forward	301541615	301578364
KAH6946901.1	Nk	Nk1	CM023481.1	Forward	320746640	320747206
KAH6944925.1	Nk	Nk5	CM023481.1	Forward	321309543	321321952
KAH6944920.1	Nk	Noto	CM023481.1	Reverse	321484011	321484496
KAH6946508.1	Nk	Msx	CM023481.1	Reverse	334143096	334144598
KAH6926992.1	Nk	Nk2.1	CM023487.1	Forward	33572933	33578089
KAH6926900.1	Nk	Nk2.2	CM023487.1	Reverse	36160849	36164748
KAH6925762.1	SINE	Six3/6	CM023487.1	Forward	23323697	23325820
KAH6926373.1	SINE	Six3/6	CM023487.1	Reverse	23365135	23365776
