## Supplementary Table S15 for "No silver bullet: Patterns of macrosynteny recapitulate systemic conflicts in the higher-level relationships of the arachnids"

### Sheet: Sheet1
Gene ID	Cluster	Gene Name	omosome	Direction	Start Position	End Position
lp_g20337.t1	Hox	Dfd	1	Reverse	92551943	92554569
lp_g10833.t1	Hox	abdA	2	Reverse	138276734	138292336
lp_g29652.t2	Hox	lab	14	Reverse	25857274	25889142
lp_g29655.t1	Hox	pb	14	Reverse	25984380	26047636
lp_g29656.t1	Hox	Hox3	14	Reverse	26076856	26085483
lp_g29662.t1	Hox	ftz	14	Reverse	26371898	26374166
lp_g29666.t1	Hox	Antp	14	Reverse	26510359	26543101
lp_g29668.t1	Hox	Ubx	14	Reverse	26713229	26735194
lp_g29670.t1	Hox	AbdA	14	Reverse	26867123	26888697
lp_g29674.t1	Hox	AbdB	14	Reverse	27113794	27115797
lp_g30470.t1	Hox	AbdB	14	Forward	58893962	58894270
lp_g30480.t1	Hox	abdA	14	Forward	59064383	59080988
lp_g30492 .t1	Hox	Ubx	14	Forward	59262270	59268564
lp_g30511.t1	Hox	Scr	14	Forward	59712901	59717036
lp_g30516.t1	Hox	Dfd	14	Forward	59817953	59819201
lp_g30521.t1	Hox	Hox3	14	Forward	59972562	59982581
lp_g30523.t1	Hox	pb	14	Forward	60011553	60038485
lp_g26880.t1	Hox	ftz	17	Forward	26753549	26754564
lp_g26888.t1	Hox	pb	17	Forward	26970253	26977801
lp_g26889.t1	Hox	lab	17	Forward	27028653	27042782
lp_g27875.t1	Hox	lab	18	Reverse	6256347	6303076
lp_g27878.t1	Hox	pb	18	Reverse	6427692	6511513
lp_g27882.t1	Hox	Hox3	18	Reverse	6559349	6572885
lp_g27896.t1	Hox	Scr	18	Reverse	6819306	6824093
lp_g27897.t1	Hox	ftz	18	Reverse	6831916	6832685
lp_g27904.t1	Hox	Antp	18	Reverse	7018840	7025433
lp_g27909.t1	Hox	Ubx	18	Reverse	7257890	7283914
lp_g27911.t1	Hox	abdA	18	Reverse	7441422	7459753
lp_g33704.t1	Hox	Antp	21	Forward	28386224	28388305
lp_g10275.t1	HRO	lsl	2	Forward	111463343	111519366
lp_g10957.t1	HRO	Hbn	2	Reverse	142964752	142990413
lp_g10959.t1	HRO	Otp	2	Reverse	143031631	143053613
lp_g29537.t1	HRO	Otp	14	Forward	21229358	21248645
lp_g29538.t1	HRO	Hbn	14	Forward	21310771	21335631
lp_g29539.t1	HRO	Rax	14	Reverse	21371558	21400130
lp_g30125.t1	HRO	lsl	14	Reverse	48899555	48961217
lp_g30245.t1	HRO	Hbn	14	Reverse	53558550	53559635
lp_g30248.t1	HRO	Otp	14	Reverse	53602503	53616686
lp_g27735.t1	HRO	Hbn	18	Forward	2445643	2450614
lp_g27736.t2	HRO	Rax	18	Reverse	2484358	2491545
lp_g20953.t1	Irx	Irx1	1	Forward	121096976	121134475
lp_g20956.t1	Irx	Irx2	1	Forward	121193716	121222057
lp_g20959.t1	Irx	Irx3	1	Forward	121375540	121403223
lp_g38873.t1	Irx	Irx1	3	Reverse	138484452	138522232
lp_g14343.t1	Irx	Irx1	12	Forward	50239507	50277874
lp_g14349.t1	Irx	Irx2	12	Forward	50389666	50420998
lp_g14356.t1	Irx	Irx3	12	Forward	50717580	50731993
lp_g39731.t1	Irx	Irx1	20	Forward	23195593	23253205
lp_g39733.t1	Irx	Irx2	20	Forward	23292570	23316210
lp_g18215.t1	Nk	Lbx	1	Reverse	2388708	2393440
lp_g18236.t1	Nk	Lbx	1	Forward	2686747	2698502
lp_g18246.t1	Nk	Nk7	1	Reverse	3149877	3160039
lp_g18300.t1	Nk	Msx	1	Reverse	5010456	5024676
lp_g18333.t1	Nk	noto	1	Reverse	5899982	5904239
lp_g18959.t1	Nk	Nk2.2	1	Reverse	35658524	35669908
lp_g19571.t1	Nk	Emx	1	Reverse	59050036	59070087
lp_g19575.t1	Nk	Emx	1	Reverse	59165359	59195112
lp_g8679.t1	Nk	Nk6	2	Reverse	33319294	33322792
lp_g8685.t1	Nk	Msx	2	Reverse	33658053	33662453
lp_g8800.t1	Nk	Nk2.1	2	Reverse	39429957	39445901
lp_g8998.t1	Nk	Nk2.2	2	Reverse	48331855	48368885
lp_g9339.t1	Nk	Emx	2	Reverse	64922647	64944180
lp_g9341.t1	Nk	Emx	2	Reverse	65063864	65071584
lp_g9387.t1	Nk	Nk1	2	Forward	67051234	67067412
lp_g35711.t1	Nk	Nk2.2	3	Forward	11749844	11765184
lp_g35929.t1	Nk	Nk2.1	3	Reverse	22850603	22859427
lp_g36080.t1	Nk	NK6	3	Reverse	29323030	29328650
lp_g36153.t1	Nk	Emx	3	Forward	32047839	32077316
lp_g45558.t1	Nk	Msxlx	4	Forward	22852143	22860823
lp_g45563.t1	Nk	Nk2.2	4	Forward	22971161	22981072
lp_g4661.t1	Nk	Nk2.1	4	Forward	60341081	60343589
lp_g15947.t1	Nk	Msx	6	Reverse	4266624	4289264
lp_g15948.t1	Nk	Msx	6	Reverse	4400075	4427616
lp_g15975.t1	Nk	Emx	6	Forward	5857697	5897429
lp_g15979.t1	Nk	Emx	6	Forward	6032728	6052850
lp_g15982.t1	Nk	Emx	6	Forward	6189080	6218842
lp_g17062.t1	Nk	Nk5	6	Reverse	50710969	50739060
lp_g6054.t1	Nk	Nk6	7	Reverse	80952953	81035411
lp_g3148.t1	Nk	Nk5	10	Forward	31295064	31295414
lp_g3149.t1	Nk	Nk1	10	Reverse	31732800	31739507
lp_g31830.t1	Nk	Nk2.1	10	Reverse	42197259	42197969
lp_g3195.t1	Nk	Nk3	10	Forward	46361803	46437462
lp_g6276.t1	Nk	Nk5	15	Forward	1207601	1224081
lp_g6356.t1	Nk	Tlx	15	Forward	6049665	6092938
lp_g6360.t1	Nk	Lbx	15	Forward	6319536	6327177
lp_g6949.t1	Nk	Nk7	15	Forward	32393225	32439857
lp_g47917.t1	Nk	Nk5	22	Forward	3423662	3424120
lp_g48253.t1	Nk	Tlx	22	Forward	12713880	12780889
lp_g48266.t1	Nk	Lbx	22	Forward	13164771	13167631
lp_g15065.t1	Nk	Nk5	25	Reverse	9188596	9199355
lp_g15077.t1	Nk	Nk1	25	Forward	9377116	9380475
lp_g15216.t1	Nk	Emx	25	Forward	13606915	13643720
lp_g15221.t1	Nk	Emx	25	Forward	13765914	13780035
lp_g15243.t1	Nk	Lbx	25	Reverse	14441207	14470963
lp_g15250.t1	Nk	Tlx	25	Reverse	14634887	14643682
lp_g15255.t1	Nk	Nk3	25	Forward	14703693	14726676
lp_g15260.t1	Nk	Nk4	25	Reverse	14812130	14860721
lp_g15264.t1	Nk	Msx	25	Forward	14970549	14977066
lp_g15274.t1	Nk	Nk7	25	Reverse	15377331	15437705
lp_g15506.t1	Nk	noto	25	Forward	20528631	20530088
lp_g15516.t1	Nk	Msx	25	Forward	20654054	20660189
lp_g19162.t1	SINE	six3/6	1	Reverse	45124855	45162109
lp_g19165.t1	SINE	six1/2	1	Forward	45320696	45336258
lp_g19171.t1	SINE	six4/5	1	Forward	45562739	45576530
lp_g8825.t1	SINE	six1/2	2	Reverse	40353263	40364145
lp_g8828.t1	SINE	six3/6	2	Forward	40431044	40450921
lp_g35443.t1	SINE	six1/2	3	Reverse	98098	144513
lp_g35444.t1	SINE	six3/6	3	Forward	210182	218934
lp_g46415.t1	SINE	six1/2	4	Forward	54684581	54712179
lp_g46420.t1	SINE	six4/5	4	Forward	54939472	54963514
lp_g4677.t1	SINE	six4/5	4	Reverse	66429671	66462946
lp_g4679.t1	SINE	six1/2	4	Forward	67290968	67338844
lp_g46409.t1	SINE	six3/6	5	Reverse	54491519	54533019
lp_g17138.t1	SINE	six3/6	6	Reverse	53505122	53505748
lp_g25701.t1	SINE	six4/5	9	Reverse	50917304	50934879
lp_g25710.t1	SINE	six3/6	9	Reverse	51206251	51234466
lp_g25715.t1	SINE	six1/2	9	Forward	51375119	51393616
