## Supplementary Table S16 for "No silver bullet: Patterns of macrosynteny recapitulate systemic conflicts in the higher-level relationships of the arachnids"

### Sheet: Sheet1
Gene ID	Cluster	Gene Name	Chromosome	Direction	Start Position	End Position
g23649.t1	Hox	abdA	14	Forward	46469959	46479970
g23674.t1	Hox	Ubx	14	Forward	46815809	46816411
g23706.t1	Hox	Antp	14	Forward	47223956	47227143
g23747.t1	Hox	ftz	14	Forward	47706291	47714950
g23771.t1	Hox	Dfd	14	Forward	47996257	47998338
g23833.t1	Hox	Hox3	14	Forward	48560643	48573084
g23856.t2	Hox	pb	14	Forward	48806020	48825288
g23883.t1	Hox	lab	14	Forward	49110740	49112149
g61985.t1	Hox	abdA	23	Forward	11673652	11683709
g62048.t1	Hox	Antp	23	Forward	12402475	12414604
g62100.t1	Hox	Scr	23	Forward	13140963	13149092
g62119.t1	Hox	Dfd	23	Forward	13475810	13477921
g62173.t1	Hox	Hox3	23	Forward	13985491	13986606
g62195.t1	Hox	pb	23	Forward	14295332	14297221
g62220.t1	Hox	lab	23	Forward	14588905	14592251
g28278.t1	HRO	Isl	15	Forward	52868252	52924176
g82939.t1	HRO	Rax	3	Forward	6432640	6589592
g96501.t1	HRO	Otp	35	Forward	21563030	21563537
g96525.t1	HRO	Rax	35	Forward	21818635	21891826
g69964.t1	Irx	Irx2	25	Reverse	21386784	21399557
g70005.t1	Irx	Irx1	25	Reverse	21662038	21696012
g130213.t1	Irx	Irx1	7	Forward	52444476	52459129
g130231.t1	Irx	Irx2	7	Forward	52701389	52721833
g130259.t1	Irx	Irx3	7	Forward	53165418	53166256
g1765.t1	Nk	Nk6	1	Reverse	42764069	42767152
g1799.t1	Nk	Msx	1	Forward	43683605	43684243
g15799.t1	Nk	Nk1	12	Reverse	65714566	65715400
g15819.t1	Nk	Nk5	12	Forward	65902138	65923757
g30741.t1	Nk	Nk2.2	16	Forward	995749	998065
g35785.t1	Nk	Msx	17	Reverse	34702799	34711954
g35805.t1	Nk	Nk3	17	Reverse	34893332	34913651
g35809.t1	Nk	Nk4	17	Forward	34958145	34996153
g35835.t1	Nk	Tlx	17	Forward	35267868	35278287
g35846.t1	Nk	Lbx	17	Reverse	35533525	35547816
g35918.t1	Nk	Nk7	17	Forward	36446554	36493552
g36240.t1	Nk	Emx	17	Reverse	42397365	42404839
g36262.t1	Nk	Emx	17	Reverse	42536082	42576783
g36990.t1	Nk	Noto	17	Reverse	52516815	52531303
g39687.t1	Nk	Nk2.1	18	Reverse	29158787	29159569
g99634.t1	Nk	Nk6	37	Reverse	3334569	3365118
g99842.t1	Nk	Nk5	37	Reverse	6263528	6268360
g99857.t1	Nk	Nk1	37	Reverse	6490900	6498936
g100125.t1	Nk	Msx	37	Forward	10930476	10949067
g101501.t1	Nk	Msx	38	Reverse	4741515	4776706
g101523.t1	Nk	Nk4	38	Reverse	4893280	4902297
g101542.t1	Nk	Nk3	38	Reverse	5013863	5014462
g101573.t1	Nk	Tlx	38	Forward	5234077	5238552
g101592.t1	Nk	Lbx	38	Reverse	5405694	5406035
g101679.t1	Nk	Nk7	38	Forward	6044698	6048912
g119249.t1	Nk	Emx	5	Reverse	77746484	77829286
g141771.t1	Nk	Nk2.2	9	Reverse	79865529	79866299
g30666.t1	SINE	Six4/5	16	Reverse	421585	422737
g31814.t1	SINE	Six1/2	16	Reverse	16400585	16401181
g31840.t1	SINE	Six3/6	16	Forward	16533830	16543816
g41602.t1	SINE	Six4/5	18	Reverse	63153312	63170804
g41646.t1	SINE	Six1/2	18	Reverse	63449967	63450578
g41677.t1	SINE	Six3/6	18	Forward	63605208	63608874
