## Supplementary Table S17 for "No silver bullet: Patterns of macrosynteny recapitulate systemic conflicts in the higher-level relationships of the arachnids"

### Sheet: Sheet1
Gene ID	Cluster	Gene name	Chromosome	Direction	Start position	End position
g803	Hox	Abd-B	1	Forward	59616310	59620194
g814	Hox	abd-A	1	Forward	59907453	59948691
g821	Hox	Ubx	1	Forward	60129771	60174073
g836	Hox	Antp	1	Forward	60398718	60473248
g844	Hox	ftz	1	Forward	60854003	60864388
g845	Hox	Scr	1	Forward	60865825	60873525
g858	Hox	pb	1	Forward	61416907	61418973
g867	Hox	lab	1	Forward	61650722	61650761
g14374	Hox	lab	14	Reverse	43334013	43332937
g14380	Hox	pb	14	Reverse	43606790	43542907
g14395	Hox	Dfd	14	Reverse	43997757	43995962
g14399	Hox	Scr	14	Reverse	44185784	44114680
g14401	Hox	ftz	14	Reverse	44196821	44195309
g14410	Hox	Antp	14	Reverse	44670118	44606669
g14421	Hox	abd-A	14	Reverse	45046910	45000670
g16526	HRO	Otp	2	Forward	34314685	34329407
g16542	HRO	Rax	2	Forward	34705004	34749074
g16546	HRO	Hbn	2	Reverse	34937209	34,879,606
g16792	HRO	Isl	2	Reverse	61846831	61680181
g34356	HRO	Rax	7	Reverse	175641134	175593588
g18495	Irx	Irx1	2	Forward	209928818	210025703
g18503	Irx	Irx2	2	Forward	210106409	210168148
g18525	irx	Irx3	2	Forward	210492356	210544555
g32605	Irx	Irx3	7	Reverse	16520398	16430619
g32612	Irx	Irx2	7	Reverse	16620545	16608320
g32617	Irx	Irx1	7	Reverse	16679382	16646559
g17777	Nk	Nk7	2	Reverse	154817116	154694570
g17794	Nk	Lbx	2	Forward	155193894	155337153
g17799	Nk	Tlx	2	Reverse	155618226	155482233
g17807	Nk	Nk3	2	Forward	155822766	155841701
g17809	Nk	Nk4	2	Reverse	156052551	155955013
g17812	Nk	Msx	2	Forward	156238229	156297590
g25403	Nk	Msx	4	Reverse	194178365	194167315
g25542	Nk	Nk6	4	Reverse	209331656	209301203
g25575	Nk	emx	4	Reverse	210949310	210924300
g27300	Nk	Nk5	5	Reverse	93856512	93850265
g27313	Nk	Nk1	5	Forward	94064525	94170510
g27485	Nk	Nk5	5	Reverse	111140432	111140079
g27494	Nk	Nk1	5	Forward	111338149	111394456
g27618	Nk	Msx	5	Forward	128076024	128125670
g27742	Nk	emx	5	Reverse	138491932	138341138
g27753	Nk	emx	5	Reverse	139009433	138921154
g27918	Nk	Nk6	5	Reverse	157163804	157130631
g27931	Nk	Nk6	5	Forward	157380732	157422984
g31163	Nk	Nk2.2	6	Forward	163048237	163062403
g31437	Nk	Nk2.1	6	Reverse	185380156	185379374
g41149	Nk	Nk7	9	Reverse	231516773	231191911
g41167	Nk	Lbx	9	Forward	232364302	232610533
g41172	Nk	Tlx	9	Reverse	233017108	232924152
g41179	Nk	Nk3	9	Forward	233337333	233337809
g41183	Nk	Nk4	9	Forward	233588281	233588562
g41190	Nk	Msx	9	Forward	234120243	234270788
g13756	Nk	emx	13	Forward	171181285	171198581
g13769	Nk	emx	13	Forward	171880653	172111549
g21608	Nk2	Nk2.2	3	Forward	158175405	158187115
g31861	SINE	Six3/6	6	Reverse	221116681	221116040
g31866	SINE	Six1/2	6	Forward	221189705	221220006
g31874	SINE	Six4/5	6	Forward	221375927	221444577
g37005	SINE	Six4/5	8	Reverse	143382970	143338946
g16030	SINE	Six1/2	17	Reverse	259093	155420
g16037	SINE	Six3/6	17	Forward	466803	477769
