## Supplementary Table S18 for "No silver bullet: Patterns of macrosynteny recapitulate systemic conflicts in the higher-level relationships of the arachnids"

### Sheet: Sheet1
Gene ID	Cluster	Gene Name	Chromosome	Direction	Start Position	End Position
g11665.t1	Hox	lab	4	Reverse	11906028	11909320
g11667.t1	Hox	pb	4	Reverse	12040154	12042181
g11673.t1	Hox	Hox3	4	Reverse	12179753	12181018
g11676.t1	Hox	Dfd	4	Reverse	12459410	12459802
g11679.t1	Hox	Scr	4	Reverse	12566573	12575433
g11680.t1	Hox	ftz	4	Reverse	12593935	12597781
g11688.t1	Hox	Antp	4	Reverse	12885324	12905843
g11691.t1	Hox	Ubx	4	Reverse	13058492	13064259
g11695.t1	Hox	AbdB	4	Reverse	13222757	13232137
g11378.t1	HRO	Isl	4	Forward	6254893	6297717
g11719.t1	HRO	Hbn	4	Forward	13442344	13446958
g11720.t1	HRO	Rax	4	Reverse	13466099	13474091
g11723.t1	HRO	Otp	4	Reverse	13531408	13533947
g17201.t1	Irx	Irx1	7	Forward	15767918	15776444
g17202.t1	Irx	Irx2	7	Forward	15823551	15854021
g17207.t1	Irx	Irx3	7	Forward	16075443	16082853
g9608.t1	Nk	Nk4	3	Reverse	7259711	7263441
g9805.t1	Nk	Nk7	3	Reverse	10738828	10743209
g9813.t1	Nk	Lbx	3	Forward	11087677	11091342
g10000.t1	Nk	Nk2.1	3	Forward	14116848	14118034
g10093.t1	Nk	Noto	3	Reverse	15957525	15961837
g21290.t1	Nk	Nk2.2	10	Reverse	5267988	5280089
g23853.t1	Nk	Emx	12	Forward	6710232	6740636
g23856.t1	Nk	Emx	12	Forward	6928368	6947322
g23870.t1	Nk	Nk6	12	Reverse	7142258	7149665
g23918.t1	Nk	Msx	12	Forward	8080272	8088311
g24261.t1	Nk	Nk1	12	Reverse	14893138	14896276
g24264.t1	Nk	Nk5	12	Forward	14987797	14990927
g24309.t1	Nk	Tlx	12	Reverse	15661763	15665153
g24313.t1	Nk	Nk3	12	Reverse	15788122	15792990
g25792.t1	Nk	Msx	14	Reverse	6146515	6162709
g9531.t1	SINE	Six3/6	3	Reverse	5976900	5977601
g9535.t1	SINE	Six1/2	3	Forward	6036360	6059823
g9546.t1	SINE	Six4/5	3	Forward	6175343	6182083
