## Supplementary Table S19 for "No silver bullet: Patterns of macrosynteny recapitulate systemic conflicts in the higher-level relationships of the arachnids"

### Sheet: Sheet1
Gene ID	Cluster	Gene Name	Chromosome	Direction	Start Position	End Position
g187.t1	Hox	Scr	1	Forward	2207645	2232218
g382.t1	Hox	Dfd	1	Forward	5081551	5083518
g2410.t1	Hox	Antp	1	Reverse	33400078	33409393
g2505.t1	Hox	AbdB	1	Forward	34455615	34457017
g4749.t1	Hox	lab	2	Forward	12628197	12629385
g6557.t1	Hox	abdA	2	Reverse	37208705	37211731
g7647.t1	Hox	pb	2	Forward	51467804	51469202
g10836.t1	Hox	Ubx	4	Forward	11261746	11274290
g2264.t1	HRO	Hbn	1	Forward	31140614	31144672
g2267.t1	HRO	Rax	1	Reverse	31155499	31167663
g2652.t1	HRO	Isl	1	Reverse	36647967	36690032
g1077.t1	Irx	Irx2	1	Forward	13880623	13885135
g1079.t1	Irx	Irx2	1	Reverse	14020359	14028644
g2134.t1	Irx	Irx1	1	Reverse	29427067	29433556
g3856.t1	Irx	Irx3	1	Reverse	53565777	53569076
g1662.t1	Nk	Msx	1	Reverse	22988382	22989039
g1840.t1	Nk	Nk6	1	Reverse	25183590	25192609
g2350.t1	Nk	Nk3	1	Reverse	32537605	32538832
g2547.t1	Nk	Msx	1	Forward	35387420	35389889
g2597.t1	Nk	Lbx	1	Forward	36147378	36169698
g2598.t1	Nk	Nk4	1	Reverse	36205552	36206895
g2606.t1	Nk	Nk5	1	Forward	36297336	36313835
g2957.t1	Nk	Noto	1	Forward	40144395	40145239
g2962.t1	Nk	Tlx	1	Forward	40230706	40256646
g3405.t1	Nk	Nk7	1	Reverse	46638364	46656472
g3780.t1	Nk	Nk1	1	Forward	52160243	52166469
g5239.t1	Nk	Nk2.1	2	Forward	20114520	20118162
g9159.t1	Nk	Nk2.1	3	Reverse	19093234	19094731
g12546.t1	Nk	Nk2.2	100	Forward	75256	84847
g3763.t1	SINE	Six4/5	1	Forward	51951934	51958360
g7339.t1	SINE	Six1/2	2	Reverse	48361812	48375157
g9072.t1	SINE	Six3/6	3	Forward	18168593	18169411
