## Supplementary Table S20 for "No silver bullet: Patterns of macrosynteny recapitulate systemic conflicts in the higher-level relationships of the arachnids"

### Sheet: Sheet1
Gene ID	Cluster	Gene Name	Chromosome	Direction	Start Position	End Position
g171.t1	Hox	ftz	ptg000022l_1_1_1_1	Reverse	32003	35189
g8988.t1	Hox	abdA	ptg001289l_1_1_1_1	Reverse	28815	47547
g9221.t1	Hox	pb	ptg001313l_1_1_1_1	Forward	37285	40963
g9908.t1	Hox	Ubx	ptg001433l_1_1_1_1	Forward	23931	47881
g20857.t1	Hox	pb	ptg003553l_1_1_1_1	Reverse	39831	44725
g21964.t1	Hox	Dfd	ptg003818l_1_1_1_1	Reverse	147849	159927
g22081.t1	Hox	lab	ptg003844l_1_1_1_1	Forward	138111	139611
g22082.t1	Hox	lab	ptg003844l_1_1_1_1	Forward	150746	152246
g23910.t1	Hox	pb	ptg004399l_1_1_1_1	Forward	13353	16209
g26751.t1	Hox	Hox3	ptg005202l_1_1_1_1	Reverse	59466	70491
g33455.t1	Hox	AbdB	ptg008193l_1_1_1_1	Reverse	16397	24268
g12881.t1	HRO	Rax	ptg001900l_1_1_1_1	Forward	14863	42882
g12882.t1	HRO	Hbn	ptg001900l_1_1_1_1	Reverse	59926	66797
g16312.t1	HRO	Otp	ptg002577l_1_1_1_1	Reverse	26192	30072
g21191.t1	HRO	Isl	ptg003634l_1_1_1_1	Reverse	17237	63084
g11264.t1	Irx	Irx2	ptg001629l_1_1_1_1	Reverse	89919	102725
g11267.t1	Irx	Irx1	ptg001629l_1_1_1_1	Reverse	166510	181668
g27874.t1	Irx	Irx3	ptg005611l_1_1_1_1	Forward	19079	26183
g64.t1	Nk	Msx	ptg000008l_1_1_1_1	Reverse	19793	23184
g65.t1	Nk	Msx	ptg000008l_1_1_1_1	Forward	54657	62774
g1940.t1	Nk	Nk5	ptg000256l_1_1_1_1	Reverse	228573	231236
g2309.t1	Nk	Nk1	ptg000306l_1_1_1_1	Forward	41834	48674
g3148.t1	Nk	Nk7	ptg000408l_1_1_1_1	Forward	120359	136960
g5121.t1	Nk	Msx	ptg000713l_1_1_1_1	Forward	11623	17988
g8170.t1	Nk	Nk2.1	ptg001160l_1_1_1_1	Reverse	58612	59325
g11110.t1	Nk	Nk1	ptg001607l_1_1_1_1	Reverse	14747	20679
g19248.t1	Nk	Nk7	ptg003175l_1_1_1_1	Forward	31214	45708
g22818.t1	Nk	Nk3	ptg004080l_1_1_1_1	Forward	36036	39614
g28215.t1	Nk	Noto	ptg005738l_1_1_1_1	Reverse	28629	33717
g30579.t1	Nk	Tlx	ptg006656l_1_1_1_1	Forward	13238	41937
g32301.t1	Nk	Nk6	ptg007508l_1_1_1_1	Forward	15002	20124
g16423.t1	SINE	Six3/6	ptg002597l_1_1_1_1	Forward	45080	53738
g32479.t1	SINE	Six1/2	ptg007597l_1_1_1_1	Reverse	5636	14008
g34094.t1	SINE	Six4/5	ptg008589l_1_1_1_1	Reverse	28110	28433
