## Supplementary Table S21 for "No silver bullet: Patterns of macrosynteny recapitulate systemic conflicts in the higher-level relationships of the arachnids"

### Sheet: Sheet1
Gene ID	Cluster	Gene Name	Chromosome	Direction	Start Position	End Position
PB.8615	Hox	lab	56	Reverse	1927066	1936157
g9718	Hox	pb	56	Reverse	1998922	2024148
PB.8616	Hox	Hox3	56	Reverse	2058396	2065953
g9720	Hox	Dfd	56	Reverse	2195412	2206712
g9721	Hox	Scr	56	Reverse	2351936	2354374
PB.8617	Hox	Ftz	56	Reverse	2373415	2375678
g9723	Hox	Antp	56	Reverse	2565196	2594468
g9724	Hox	Ubx	56	Reverse	2916314	2926445
g9725	Hox	AbdB	56	Reverse	2986021	2996225
g11023	HRO	Otp	9	Forward	5390926	5425657
g828	HRO	Rax	13	Reverse	2323194	2375852
g845	HRO	Isl	13	Forward	2972219	3044387
PB.6202	HRO	Hbn	35	Reverse	4598748	4607120
g10269	Irx	Irx1	7	Forward	2015173	2029196
PB.1135	Irx	Irx2	7	Forward	2089725	2104329
PB.1137	Irx	Irx3	7	Forward	2377455	2424480
PB.1005	Nk	Nk5	6	Forward	4566335	4576063
PB.1003	Nk	Nk1	6	Reverse	4684925	4695565
PB.1017	Nk	Msx	6	Reverse	5237594	5240918
g10110	Nk	Msx	6	Forward	5311836	5314106
PB.1018	Nk	Msx	6	Reverse	5327340	5328868
g10112	Nk	Msx	6	Forward	5339870	5342435
PB.1021	Nk	Hhex	6	Reverse	5472416	5488355
g1625	Nk	Emx	16	Forward	7678645	7689155
g1627	Nk	Emx	16	Forward	7813070	7827832
PB.3341	Nk	Nk2.1	19	Reverse	7668424	7679118
PB.3347	Nk	Nk2.2	19	Reverse	7914822	7946577
g6762	Nk	Nk6	37	Reverse	5799309	5814313
g6828	Nk	Lbx	38	Reverse	753914	790852
g6864	Nk	Nk7	38	Forward	3139495	3210855
g8689	Nk	Nk4	48	Forward	1646898	1655201
PB.7934	Nk	Nk3	48	Forward	1703392	1715355
g8691	Nk	Tlx	48	Forward	1772911	1798789
PB.8153	Nk	Noto	51	Forward	1453009	1459078
g5264	SINE	Six3/6	3	Reverse	7701237	7711655
PB.2234	SINE	Six1/2	13	Forward	4947930	4972081
PB.8648	SINE	Six4/5	56	Forward	4420024	4432656
