## Supplementary Table S22 for "No silver bullet: Patterns of macrosynteny recapitulate systemic conflicts in the higher-level relationships of the arachnids"

### Sheet: Sheet1
Gene ID	Cluster	Gene Name	Chromosome	Direction	Start Position	End Position
KAH8024020.1	Hox	lab	CM023464.1	Reverse	103822337	103824172
KAH8024018.1	Hox	Hox3	CM023464.1	Reverse	104088875	104121241
KAH8024015.1	Hox	Dfd	CM023464.1	Reverse	104847053	104847625
KAH8024011.1	Hox	Scr	CM023464.1	Reverse	105379528	105379800
KAH8024006.1	Hox	ftz	CM023464.1	Reverse	105475930	105484064
KAH8024001.1	Hox	Ubx	CM023464.1	Reverse	106754529	106754918
KAH8023998.1	Hox	abdA	CM023464.1	Reverse	107282634	107294166
KAH8023993.1	Hox	AbdB	CM023464.1	Reverse	108053657	108065967
KAH8040285.1	HRO	Hbn	CM023459.1	Forward	271964267	271980254
KAH8040392.1	HRO	Isl	CM023459.1	Forward	278674804	278726281
KAH8019662.1	Irx	Irx2	CM023466.1	Forward	94997323	95010420
KAH8027895.1	Nk	Msxlx	CM023462.1	Forward	50407030	50415936
KAH8028795.1	Nk	Nk2.2	CM023462.1	Forward	73690252	73692376
KAH8029000.1	Nk	Nk2.1	CM023462.1	Forward	138580118	138623167
KAH8018784.1	Nk	Msx	CM023466.1	Reverse	31119067	31120127
KAH8019642.1	Nk	Nk6	CM023466.1	Reverse	73653200	73692966
KAH8019329.1	Nk	Nk4	CM023466.1	Reverse	83289598	83294632
KAH8019945.1	Nk	Nk7	CM023466.1	Reverse	86179011	86183894
KAH8018806.1	Nk	Tlx	CM023466.1	Forward	88161179	88162154
KAH8018813.1	Nk	Lbx	CM023466.1	Forward	88614766	88615146
KAH7944690.1	Nk	Nk5	JABSTU010005406.1	Reverse	40148	60532
KAH7938653.1	Nk	Nk1	JABSTU010005832.1	Reverse	54974	55528
KAH7934587.1	Nk	Noto	JABSTU010006191.1	Reverse	64356	64829
KAH8027210.1	SINE	Six1/2	CM023462.1	Forward	56945995	56964441
KAH8029111.1	SINE	Six3/6	CM023462.1	Forward	62068414	62076199
