## Supplementary Table S23 for "No silver bullet: Patterns of macrosynteny recapitulate systemic conflicts in the higher-level relationships of the arachnids"

### Sheet: Sheet1
Gene ID	Cluster	Gene Name	Chromosome	Direction	Start Position	End Position
UXI17738.1	Hox	AbdB	CP080485.1	Reverse	308981	310002
UXI17751.1	Hox	Ubx	CP080485.1	Forward	335727	339439
UXI17753.1	Hox	Antp	CP080485.1	Forward	358449	367394
UXI17754.1	Hox	ftz	CP080485.1	Forward	450637	459536
UXI17755.1	Hox	Scr	CP080485.1	Forward	472534	482058
UXI17756.1	Hox	Dfd	CP080485.1	Forward	507492	510507
UXI17772.1	Hox	lab	CP080485.1	Reverse	677168	687332
UXI17773.1	Hox	Hox3	CP080485.1	Reverse	694220	703988
UXI15441.1	HRO	Isl	CP080483.1	Reverse	1092869	1110621
UXI15958.1	HRO	Otp	CP080483.1	Forward	3924499	3957881
UXI15959.1	HRO	Rax	CP080483.1	Forward	3959311	3967717
UXI15960.1	HRO	Hbn	CP080483.1	Reverse	3973590	3978076
UXI19315.1	Irx	Irx2	CP080486.1	Forward	4367917	4391209
UXI19318.1	Irx	Irx3	CP080486.1	Forward	4484422	4489545
UXI16574.1	Nk	Nk2.2	CP080484.1	Reverse	1188274	1191463
UXI16854.1	Nk	Nk2.1	CP080484.1	Reverse	2772629	2775643
UXI20116.1	Nk	Noto	CP080487.1	Reverse	2595689	2598344
UXI20205.1	Nk	Nk6	CP080487.1	Forward	3193588	3195038
UXI20234.1	Nk	Nk1	CP080487.1	Forward	3282027	3284620
UXI20235.1	Nk	Nk5	CP080487.1	Reverse	3297662	3301211
UXI20285.1	Nk	Msx	CP080487.1	Forward	3551620	3556678
UXI20432.1	Nk	Msx	CP080487.1	Forward	4204483	4206717
UXI20435.1	Nk	Nk3	CP080487.1	Forward	4215534	4217868
UXI20436.1	Nk	Tlx	CP080487.1	Forward	4228129	4234739
UXI20459.1	Nk	Lbx	CP080487.1	Forward	4315497	4332115
UXI20562.1	Nk	Emx	CP080487.1	Forward	4983674	4992187
UXI20617.1	Nk	Emx	CP080487.1	Forward	5303135	5317477
UXI16531.1	SINE	Six3/6	CP080484.1	Forward	635877	638135
UXI16532.1	SINE	Six1/2	CP080484.1	Forward	682118	692416
