## Supplementary Table S24 for "No silver bullet: Patterns of macrosynteny recapitulate systemic conflicts in the higher-level relationships of the arachnids"

### Sheet: Sheet1
Gene ID	Cluster	Gene Name	Chromosome	Direction	Start Position	End Position
g18335.t1	Hox	lab	2	Forward	19491154	19493366
g18334.t1	Hox	pb	2	Forward	19477422	19479365
g18330.t1	Hox	Dfd	2	Forward	19414112	19415780
g18328.t1	Hox	Scr	2	Forward	19394045	19396037
g18326.t1	Hox	ftz	2	Forward	19388681	19388998
g18321.t1	Hox	Antp	2	Forward	19340558	19343475
g18315.t1	Hox	Ubx	2	Forward	19283946	19284940
g18310.t1	Hox	abdA	2	Forward	19225865	19228356
g18300.t1	Hox	AbdB	2	Forward	19069702	19073981
g22081.t1	Hox	Hox3	3	Forward	5064569	5066321
g24775.t1	HRO	Otp	4	Reverse	3173594	3178767
g24778.t1	HRO	Rax	4	Forward	3201997	3207480
g24780.t1	HRO	Hbn	4	Reverse	3211789	3213733
g24924.t1	HRO	Isl	4	Reverse	4083695	4089372
g19344.t1	Irx	Irx1	2	Forward	25041981	25049279
g19349.t1	Irx	Irx2	2	Forward	25080298	25091058
g19353.t1	Irx	Irx3	2	Forward	25132305	25134568
g8519.t1	Nk	Nk2.2	1	Reverse	37166822	37169907
g13402.t1	Nk	Nk2.1	1	Forward	59101149	59103111
g14323.t1	Nk	Tlx	1	Forward	63784147	63789698
g18666.t1	Nk	Hhex	2	Forward	21030909	21032506
g18788.t1	Nk	Nk1	2	Reverse	21623877	21624413
g18811.t1	Nk	Msx	2	Reverse	21760188	21763521
g18817.t1	Nk	Nk4	2	Forward	21793046	21794886
g18818.t1	Nk	Nk3	2	Reverse	21805823	21807208
g22291.t1	Nk	Lbx	3	Reverse	6099007	6099450
g22543.t1	Nk	Nk6	3	Reverse	7596612	7597800
g25515.t1	Nk	Nk7	4	Reverse	8361878	8375500
g25585.t1	Nk	Emx	4	Forward	8767636	8778698
g25633.t1	Nk	Noto	4	Reverse	9110784	9111540
g28027.t1	Nk	Noto	5	Reverse	7385245	7386398
g28062.t1	Nk	Nk5	5	Reverse	7612084	7614527
g29435.t1	Nk	Nk2.2	6	Reverse	1666621	1670733
g4127.t1	SINE	Six3/6	1	Forward	11658381	11661711
g25572.t1	SINE	Six1/2	4	Forward	8690905	8693819
g29460.t1	SINE	Six4/5	6	Forward	1769725	1770480
