## Supplementary Table S25 for "No silver bullet: Patterns of macrosynteny recapitulate systemic conflicts in the higher-level relationships of the arachnids"

### Sheet: Sheet1
Gene ID	Cluster	Gene Name	Chromosome	Direction	Start Position	End Position
Tt_011353-T1	Hox	Ubx	Scaffold_150	Reverse	64698	66675
Tt_011174-T1	Hox	Dfd	Scaffold_14492	Reverse	24169	26516
Tt_015968-T1	Hox	lab	Scaffold_15738	Reverse	17854663	17870576
Tt_015971-T1	Hox	pb	Scaffold_15738	Reverse	17917832	17928176
Tt_015978-T1	Hox	Dfd	Scaffold_15738	Reverse	18018517	18020216
Tt_015985-T1	Hox	ftz	Scaffold_15738	Reverse	18094977	18096290
Tt_036945-T1	Hox	Dfd	Scaffold_17368	Forward	69588313	69591258
Tt_036963-T1	Hox	lab	Scaffold_17368	Forward	69701033	69720455
Tt_038434-T1	Hox	lab	Scaffold_17368	Reverse	90587923	90629029
Tt_038439-T1	Hox	pb	Scaffold_17368	Reverse	90713371	90715239
Tt_038446-T1	Hox	Hox3	Scaffold_17368	Reverse	90795231	90810080
Tt_038462-T1	Hox	Dfd	Scaffold_17368	Reverse	90950506	90952096
Tt_038468-T1	Hox	Scr	Scaffold_17368	Reverse	91035652	91037277
Tt_038469-T1	Hox	ftz	Scaffold_17368	Reverse	91043830	91044907
Tt_038480-T1	Hox	Antp	Scaffold_17368	Reverse	91179881	91181453
Tt_038492-T1	Hox	Ubx	Scaffold_17368	Reverse	91376012	91395503
Tt_038499-T1	Hox	adbA	Scaffold_17368	Reverse	91519085	91538473
Tt_038508-T1	Hox	AbdB	Scaffold_17368	Reverse	91739672	91741613
Tt_039199-T1	Hox	Scr	Scaffold_18440	Forward	4002	6564
Tt_039629-T1	Hox	Antp	Scaffold_19671	Forward	1620	1872
Tt_048891-T1	Hox	pb	Scaffold_21069	Forward	1566	6221
Tt_055153-T1	Hox	lab	Scaffold_32094	Reverse	14519	24005
Tt_065335-T1	Hox	Hox3	Scaffold_44529	Forward	13169	14740
Tt_069222-T1	Hox	AbdB	Scaffold_44553	Forward	96592074	96596641
Tt_069236-T1	Hox	abdA	Scaffold_44553	Forward	96799111	96815831
Tt_069247-T1	Hox	Ubx	Scaffold_44553	Forward	96966752	96972591
Tt_069255-T1	Hox	Antp	Scaffold_44553	Forward	97137029	97276619
Tt_069262-T1	Hox	ftz	Scaffold_44553	Forward	97328407	97329513
Tt_069263-T1	Hox	Scr	Scaffold_44553	Forward	97336976	97338589
Tt_069265-T1	Hox	Dfd	Scaffold_44553	Forward	97390298	97429693
Tt_069275-T1	Hox	pb	Scaffold_44553	Forward	97605789	97667803
Tt_069285-T1	Hox	lab	Scaffold_44553	Forward	97744002	97772727
Tt_070545-T1	Hox	Antp	Scaffold_44676	Reverse	9273450	9273643
Tt_027539-T1	HRO	Isl	Scaffold_15767	Reverse	70096562	70223085
Tt_028236-T1	HRO	Otp	Scaffold_15767	Forward	81356908	81357787
Tt_028245-T1	HRO	Hbn	Scaffold_15767	Forward	81414351	81434575
Tt_037995-T1	HRO	Otp	Scaffold_17368	Forward	86089304	86091026
Tt_038004-T1	HRO	Hbn	Scaffold_17368	Forward	86159071	86184027
Tt_038006-T1	HRO	Rax	Scaffold_17368	Reverse	86214408	86227739
Tt_053298-T1	HRO	Isl	Scaffold_22712	Reverse	101625667	101683696
Tt_053424-T1	HRO	Rax	Scaffold_22712	Forward	105945661	105966908
Tt_053428-T1	HRO	Otp	Scaffold_22712	Reverse	106038509	106039339
Tt_069673-T1	HRO	Rax	Scaffold_44553	Reverse	112678240	112683396
Tt_034119-T1	Irx	Irx1	Scaffold_17368	Forward	23882886	23941359
Tt_034121-T1	Irx	Irx2	Scaffold_17368	Forward	23994112	24019116
Tt_034127-T1	Irx	Irx3	Scaffold_17368	Forward	24160970	24191651
Tt_056534-T1	Irx	Irx2	Scaffold_38742	Reverse	16622653	16646829
Tt_056535-T1	Irx	Irx1	Scaffold_38742	Reverse	16682362	16732606
Tt_061952-T1	Irx	Irx1	Scaffold_44450	Forward	64714651	64753226
Tt_061961-T1	Irx	Irx2	Scaffold_44450	Forward	64830646	64858045
Tt_061974-T1	Irx	Irx3	Scaffold_44450	Forward	65082861	65121104
Tt_079912-T1	Irx	Irx1	Scaffold_44679	Forward	13250797	13299824
Tt_079918-T1	Irx	Irx2	Scaffold_44679	Forward	13377265	13412403
Tt_079932-T1	Irx	Irx3	Scaffold_44679	Forward	13628535	13661837
Tt_002027-T1	Nk	NK2.1	Scaffold_11093	Reverse	28812527	28822386
Tt_006371-T1	Nk	NK1	Scaffold_11093	Reverse	105486666	105493781
Tt_006381-T1	Nk	NK5	Scaffold_11093	Forward	105558304	105573003
Tt_006876-T1	Nk	Tlx	Scaffold_11093	Forward	113945280	113991949
Tt_019205-T1	Nk	Msxlx	Scaffold_15738	Forward	76661294	76673471
Tt_019215-T1	Nk	NK2.2	Scaffold_15738	Forward	76753845	76761744
Tt_025035-T1	Nk	Msx	Scaffold_15767	Forward	28010659	28029072
Tt_031350-T1	Nk	NK2.1	Scaffold_17076	Reverse	36984180	36992095
Tt_041781-T1	Nk	NK2.2	Scaffold_20684	Forward	13070541	13082852
Tt_041949-T1	Nk	NK6	Scaffold_20684	Reverse	17478097	17483225
Tt_042065-T1	Nk	emx	Scaffold_20684	Forward	20094021	20097396
Tt_042255-T1	Nk	NK2.1	Scaffold_20684	Reverse	25709247	25715954
Tt_045911-T1	Nk	NK5	Scaffold_20792	Reverse	37402116	37406694
Tt_045913-T1	Nk	NK1	Scaffold_20792	Forward	37488341	37498656
Tt_049515-T1	Nk	Msx	Scaffold_22712	Reverse	1367688	1378747
Tt_049570-T1	Nk	noto	Scaffold_22712	Reverse	3152342	3157704
Tt_049657-T1	Nk	emx	Scaffold_22712	Forward	6206226	6217801
Tt_049674-T1	Nk	NK7	Scaffold_22712	Forward	6724290	6780874
Tt_049684-T1	Nk	Lbx	Scaffold_22712	Forward	7025863	7092459
Tt_051408-T1	Nk	NK2.2	Scaffold_22712	Reverse	52600650	52612045
Tt_067035-T1	Nk	NK5	Scaffold_44553	Reverse	46418142	46419061
Tt_067140-T1	Nk	emx	Scaffold_44553	Reverse	48625487	48690670
Tt_067143-T1	Nk	emx	Scaffold_44553	Reverse	48823069	48846530
Tt_067152-T1	Nk	emx	Scaffold_44553	Reverse	48976907	48990898
Tt_070758-T1	Nk	noto	Scaffold_44676	Forward	14594276	14597238
Tt_070808-T1	Nk	NK1	Scaffold_44676	Forward	15707527	15723665
Tt_071206-T1	Nk	NK6	Scaffold_44676	Reverse	26483647	26487386
Tt_071219-T1	Nk	Msx	Scaffold_44676	Reverse	26765830	26772502
Tt_071479-T1	Nk	emx	Scaffold_44676	Reverse	33402833	33423005
Tt_071485-T1	Nk	emx	Scaffold_44676	Reverse	33528017	33563249
Tt_072258-T1	Nk	NK2.1	Scaffold_44676	Reverse	53230260	53239148
Tt_072609-T1	Nk	NK2.2	Scaffold_44676	Reverse	61486903	61516887
Tt_075707-T1	Nk	NK7	Scaffold_44678	Forward	56538654	56577796
Tt_075729-T1	Nk	Msx	Scaffold_44678	Reverse	57093628	57186634
Tt_075735-T1	Nk	NK4	Scaffold_44678	Forward	57183190	57219680
Tt_075738-T1	Nk	NK3	Scaffold_44678	Reverse	57291643	57307793
Tt_075742-T1	Nk	Tlx	Scaffold_44678	Forward	57399665	57403047
Tt_075750-T1	Nk	Lbx	Scaffold_44678	Forward	57512872	57568270
Tt_075775-T1	Nk	emx	Scaffold_44678	Reverse	58113524	58141765
Tt_075779-T1	Nk	emx	Scaffold_44678	Reverse	58219294	58249002
Tt_075956-T1	Nk	NK5	Scaffold_44678	Reverse	62600125	62600751
Tt_076146-T1	Nk	NK1	Scaffold_44678	Reverse	68155076	68174425
Tt_076359-T1	Nk	noto	Scaffold_44678	Forward	73508780	73510058
Tt_078176-T1	Nk	NK5	Scaffold_44678	Forward	120721671	120723614
Tt_078328-T1	Nk	NK6	Scaffold_44678	Forward	126479863	126502911
Tt_078335-T1	Nk	NK7	Scaffold_44678	Reverse	126650842	126693385
Tt_079224-T1	Nk	Tlx	Scaffold_44678	Reverse	154447670	154499713
Tt_001943-T1	SINE	Six1/2	Scaffold_11093	Forward	27729599	27766829
Tt_001957-T1	SINE	Six4/5	Scaffold_11093	Forward	27881691	27916204
Tt_022999-T1	SINE	Six3/6	Scaffold_15738	Reverse	137792972	137793772
Tt_023010-T1	SINE	Six1/2	Scaffold_15738	Forward	137917093	137938528
Tt_023022-T1	SINE	Six4/5	Scaffold_15738	Forward	138090983	138094355
Tt_042319-T1	SINE	Six1/2	Scaffold_20684	Reverse	27141817	27172723
Tt_042323-T1	SINE	Six3/6	Scaffold_20684	Forward	27230663	27238533
Tt_051649-T1	SINE	Six3/6	Scaffold_22712	Reverse	57501194	57536175
Tt_051661-T1	SINE	Six1/2	Scaffold_22712	Forward	57670343	57684946
Tt_051669-T1	SINE	Six4/5	Scaffold_22712	Forward	57866634	57867465
Tt_064342-T1	SINE	Six4/5	Scaffold_44526	Reverse	14845466	14846341
Tt_064356-T1	SINE	Six3/6	Scaffold_44526	Reverse	15142924	15143546
Tt_064363-T1	SINE	Six1/2	Scaffold_44526	Forward	15286620	15304383
Tt_072290-T1	SINE	Six1/2	Scaffold_44676	Reverse	54092556	54093983
Tt_072292-T1	SINE	Six3/6	Scaffold_44676	Forward	54153925	54155667
