## Supplementary Table S26 for "No silver bullet: Patterns of macrosynteny recapitulate systemic conflicts in the higher-level relationships of the arachnids"

### Sheet: Sheet2
Family	Strigamia	Pycnogonum	Carcinoscorpius	Tachypleus	Limulus	Blomia	Sarcoptes	Halotydeus	Odiellus	Phytoseiulus	Rhipicephalus	Dermacentor	Haemaphysalis	Hyalomma	Ixodes	Gluvia	Prokoenenia	Cryptocellus	Cordylochernes	Centruroides	Hadrurus	Liphistius	Aphonopelma	Argiope	Mastigoproctus
Bantam	1	1	6	7	6	1	0	2	1	1	1	2	1	1	1	1	1	1	1	2	1	1	2	1	1
Iab-4	1	0	0	0	3	0	0	0	0	0	1	1	1	1	1	1	0	1	0	2	2	2	1	1	2
Let-7	1	1	3	3	3	1	0	1	1	1	1	1	1	1	1	1	3	1	1	1	1	1	7	1	2
Mir-1	1	1	5	5	4	1	1	0	1	1	1	1	1	1	1	1	1	1	2	2	3	2	4	2	2
Mir-2	7	6	19	29	36	3	4	4	3	6	5	8	5	8	9	6	5	7	39	19	44	41	76	3	68
Mir-7	1	3	1	1	1	1	1	1	1	0	2	1	1	1	2	1	2	1	2	8	2	3	1	2	2
Mir-8	1	1	5	6	7	0	0	1	1	1	1	1	0	1	0	1	2	1	2	1	2	1	1	1	4
Mir-9	1	2	3	5	4	1	1	1	1	1	1	1	1	1	1	2	3	1	1	2	2	1	2	1	3
Mir-10	4	4	16	24	18	4	3	4	4	2	4	6	5	4	7	4	140	4	7	10	6	7	8	8	8
Mir-12	1	1	4	4	4	0	0	1	1	1	1	4	1	1	1	1	1	1	0	2	2	1	0	0	1
Mir-22	1	1	4	6	5	1	1	1	1	1	1	1	1	1	1	1	3	1	7	1	2	2	1	1	4
Mir-29	1	1	2	2	2	0	0	0	2	1	1	1	1	2	1	1	1	1	2	1	1	2	2	8	2
Mir-31	1	1	5	6	4	0	0	0	1	0	1	1	2	1	2	0	0	0	1	0	0	1	1	1	1
Mir-33	1	1	3	2	4	0	0	1	0	0	1	1	2	2	3	1	1	1	1	1	2	1	1	1	2
Mir-34	1	1	6	6	6	0	0	1	1	2	1	1	1	1	1	1	2	1	2	2	2	3	2	2	1
Mir-36	0	2	3	2	3	0	0	1	0	0	0	7	1	0	2	0	40	0	1	0	0	2	1	1	9
Mir-67	1	0	5	8	5	1	0	1	1	0	1	1	1	1	1	1	2	0	2	2	2	3	1	1	2
Mir-71	1	1	6	7	9	1	1	1	1	2	1	1	1	1	1	1	2	1	3	2	2	2	2	1	2
Mir-76	1	0	7	7	6	0	0	1	1	1	2	1	1	1	1	1	1	1	1	1	1	3	1	1	2
Mir-87	2	2	14	17	16	0	0	0	2	3	2	2	2	2	2	2	6	2	6	6	4	4	4	3	5
Mir-92	1	2	3	3	3	1	0	2	1	2	1	1	2	7	1	2	1	4	3	3	4	4	14	1	5
Mir-96	2	3	12	15	16	3	2	2	3	1	2	14	2	2	5	3	6	3	6	5	5	6	7	3	5
Mir-124	1	1	7	5	5	1	1	1	1	1	1	1	1	1	2	1	1	1	2	2	2	2	2	2	2
Mir-133	1	1	5	5	5	1	0	1	1	1	1	1	1	1	3	1	2	1	2	2	2	3	2	1	3
Mir-137	1	1	5	6	5	1	1	1	1	1	1	1	1	1	1	1	1	1	2	3	2	2	1	2	2
Mir-153	1	1	5	7	6	0	0	1	0	2	1	1	1	1	2	1	2	1	0	2	2	1	1	1	1
Mir-184	1	1	8	6	6	1	1	1	1	1	1	1	1	1	1	1	1	1	3	2	2	2	4	2	4
Mir-190	1	1	4	5	4	1	1	1	1	0	1	0	1	1	1	1	1	1	4	2	2	1	1	1	1
Mir-193	2	1	6	8	4	0	0	0	1	0	0	0	0	15	0	2	3	2	2	2	2	4	23	3	4
Mir-210	1	1	5	5	5	0	0	1	1	0	1	2	1	1	1	1	2	2	2	2	2	1	2	1	1
Mir-216	1	1	1	1	1	0	0	1	1	0	1	0	0	0	1	1	0	0	0	0	1	2	2	1	0
Mir-219	1	1	6	10	5	2	1	1	1	1	1	1	0	1	3	1	2	1	1	1	1	1	1	0	2
Mir-242	0	0	0	0	0	0	0	0	0	0	0	0	0	0	0	0	0	0	0	0	0	0	0	0	0
Mir-252	2	2	5	7	6	2	1	2	2	2	2	2	2	2	2	2	3	2	3	9	5	5	6	2	8
Mir-275	1	1	6	5	5	0	0	0	1	2	1	1	1	1	1	1	1	1	1	1	1	1	1	1	1
Mir-276	1	1	6	9	7	0	0	1	1	0	1	1	1	1	2	1	1	1	3	2	2	2	2	2	2
Mir-277	1	1	6	6	4	0	0	0	1	1	1	1	1	1	1	1	0	1	2	1	3	1	2	1	0
Mir-278	0	1	3	3	3	0	0	1	1	0	1	1	1	1	1	1	1	1	0	1	1	2	2	3	2
Mir-279	2	1	6	5	6	1	1	1	1	5	1	1	1	1	4	1	49	1	2	1	1	4	3	1	10
Mir-281	1	1	5	6	5	0	0	1	1	0	1	1	1	1	2	1	3	1	1	1	1	1	1	1	1
Mir-305	1	1	6	5	5	1	0	1	1	2	1	1	1	1	3	1	3	1	16	2	1	1	1	1	1
Mir-315	1	1	4	4	4	0	0	1	1	1	1	1	6	1	2	1	1	1	1	1	1	3	2	1	2
Mir-317	1	1	2	2	2	0	1	1	1	0	1	1	1	1	1	1	2	1	1	2	2	2	1	1	1
Mir-375	1	2	3	4	4	1	0	1	1	2	1	1	2	2	2	1	2	2	1	2	2	2	2	2	2
Mir-750	1	1	4	3	3	0	0	1	1	0	1	1	1	1	2	1	1	1	1	0	1	1	1	1	1
Mir-1175	1	1	3	3	3	0	0	1	1	0	1	1	1	2	3	1	1	1	0	0	1	1	1	0	1
Mir-1993	1	0	2	3	3	0	0	0	0	0	0	0	0	0	2	1	2	0	0	0	0	0	0	0	0
Mir-2001	0	1	2	2	2	0	0	0	1	0	1	1	1	1	2	1	1	1	0	1	1	1	0	0	0
Mir-3931	0	0	6	10	7	0	0	0	0	0	1	1	0	1	1	1	2	1	0	1	1	1	0	0	2
Mir-5305	0	0	6	7	8	0	0	0	0	0	1	1	1	1	1	0	0	1	0	2	2	1	1	1	1
Mir-5735	0	0	2	2	2	0	0	0	0	0	0	0	0	0	0	0	1	0	0	1	0	0	0	0	0
