## Supplementary Table S27 for "No silver bullet: Patterns of macrosynteny recapitulate systemic conflicts in the higher-level relationships of the arachnids"

### Sheet: Sheet1
Tree topology	log(Likelihood)	p value (AU)	p value (SH)
PMSF - no other constraints	-5.76861e+06	0.767	1
Partitioned - no other contraints	-5.76867e+06	0.34	0.734
Acariformes + Parasitiformes constraint	-5.76934e+06	2.89e-63	0.0002
Acariformes + Opiliones	-5.76976e+06	6.35e-63	0
Acariformes + Ricinulei	-5.77028e+06	1.04e-07	0
Acaromorpha	-5.77031e+06	2.2e-62	0
Arachnida	-5.76983e+06	0.00222	0
Cephalosomata	-5.76972e+06	0.00281	0
Poecilophysidea	-5.76963e+06	7.09e-05	0
Solifugae + Ricinulei + Opiliones	-5.77737e+06	2.47e-09	0
Xiphosura + Arachnopulmonata	-5.7687e+06	0.189	0.766
Xiphosura + Ricinulei +_Arachnopulmonata	-5.76894e+06	0.00274	0.0623
