## Supplementary Table S28 for "No silver bullet: Patterns of macrosynteny recapitulate systemic conflicts in the higher-level relationships of the arachnids"

### Sheet: Arachnida
Node	OGs_present	OGs_absent	Gains	Losses	Absent	Retained
Panarthropoda	9881	52508	0	0	52508	9881
Arthropoda	22232	40157	12351	0	40157	9881
Chelicerata	22949	39440	1212	495	38945	21737
Euchelicerata	23144	39245	771	576	38669	22373
Arachnida	27512	34877	4585	217	34660	22927
XROAr	25370	37019	1162	3304	33715	24208
OAr	23328	39061	528	2570	36491	22800
Arachnopulmonata	22196	40193	593	1725	38468	21603
Tetrapulmonata	20650	41739	544	2090	39649	20106
Araneae	19006	43383	381	2025	41358	18625
Araneae01	18645	43744	286	647	43097	18359
Araneae02	9783	52606	25	8887	43719	9758
Araneae03	18425	43964	715	935	43029	17710
Araneae04	17748	44641	183	860	43781	17565
Araneae05	17673	44716	322	397	44319	17351
Araneae06	13642	48747	64	4095	44652	13578
Araneae07	13732	48657	75	4016	44641	13657
Araneae08	10334	52055	109	8200	43855	10225
Araneae09	9938	52451	48	444	52007	9890
Pedipalpi	12139	50250	148	8659	41591	11991
Thelyphonida	10619	51770	64	1584	50186	10555
Uropygi	10360	52029	738	997	51032	9622
Amblypygi	10159	52230	251	2231	49999	9908
Panscorpiones	12770	49619	50	9476	40143	12720
Scorpiones	11328	51061	417	1859	49202	10911
Scorp01	10627	51762	61	762	51000	10566
Scorp02	9731	52658	111	1007	51651	9620
Scorp03	9306	53083	131	2153	50930	9175
Pseudoscorpiones	9936	52453	259	3093	49360	9677
Pseudo01	9407	52982	535	1064	51918	8872
Pseudo02	8045	54344	4	1895	52449	8041
Opiliones	12455	49934	232	11105	38829	12223
Opiliones01	11440	50949	130	1145	49804	11310
Opiliones02	10670	51719	239	1009	50710	10431
Opiliones03	9877	52512	57	850	51662	9820
Opiliones04	9111	53278	200	966	52312	8911
Opiliones05	8745	53644	26	1951	51693	8719
Opiliones06	9648	52741	257	3064	49677	9391
RiciSoli	14873	47516	47	10544	36972	14826
Solifugae	12689	49700	366	2550	47150	12323
Solifugae01	12437	49952	200	452	49500	12237
Ricinulei	10836	51553	523	4560	46993	10313
Ricinulei2	10373	52016	378	841	51175	9995
AcariPalpi	21337	41052	807	6982	34070	20530
PalpiAcarif	17160	45229	649	4826	40403	16511
Acariformes	13927	48462	50	3283	45179	13877
Acariformes2	14320	48069	431	38	48031	13889
Sarcoptiformes	12202	50187	436	2554	47633	11766
Sarcoptiformes2	11613	50776	479	1068	49708	11134
Sarcoptiformes3	11503	50886	296	406	50480	11207
Sarcoptiformes4	7959	54430	243	4486	49944	7716
Sarcoptiformes5	8103	54286	330	186	54100	7773
Trombidiformes	10352	52037	74	4042	47995	10278
Trombidiformes2	6590	55799	7	3769	52030	6583
Trombidiformes3	9877	52512	28	503	52009	9849
Parasitiformes	16069	46320	679	5947	40373	15390
Parasit01	13929	48460	66	2206	46254	13863
Ixodida	9754	52635	149	4324	48311	9605
Ixodid01	10096	52293	631	289	52004	9465
Ixodid02	10621	51768	982	457	51311	9639
Ixodid03	11883	50506	1673	411	50095	10210
Ixodid04	12371	50018	1050	562	49456	11321
Mesostigmata	11698	50691	1056	3287	47404	10642
Mesostigmata2	7690	54699	283	4291	50408	7407
Mesostigmata3	12451	49938	1068	315	49623	11383
Opilioacariformes	11674	50715	986	5381	45334	10688
Xiphosura	10464	51925	1126	13806	38119	9338
Xiphosura2	10425	51964	363	402	51562	10062
Pycnogonida	10879	51510	398	12468	39042	10481
Pycno01	11395	50994	721	205	50789	10674
Pycno02	10599	51790	569	1365	50425	10030
Pycno03	10245	52144	198	552	51592	10047
Pycno04	9989	52400	86	1492	50908	9903
Pycno05	9353	53036	114	750	52286	9239
Mandibulata	21723	40666	598	1107	39559	21125
Pancrustacea	13033	49356	153	8843	40513	12880
Crustacea	10976	51413	218	2275	49138	10758
Hexapoda	9612	52777	58	1422	51355	9554
Insecta	9013	53376	296	895	52481	8717
Holometabola	8060	54329	68	1021	53308	7992
ColeoDipt	7620	54769	32	472	54297	7588
Polyneoptera	8236	54153	46	823	53330	8190
Collembola	8250	54139	889	2251	51888	7361
Multicrustacea	9101	53288	53	1928	51360	9048
Branchiopoda	9254	53135	1788	1635	51500	7466
CopeAmphi	8217	54172	24	908	53264	8193
Myriapoda	19469	42920	478	2732	40188	18991
Myr01	17130	45259	727	3066	42193	16403
Myr02	11234	51155	88	5984	45171	11146
Myr03	15085	47304	171	2216	45088	14914
Myr04	12814	49575	49	6704	42871	12765
Myr05	10750	51639	17	2081	49558	10733
Onychophora	11230	51159	1349	0	51159	9881
Totals	1181104	4621073	52508	252316	4368757	1128596

### Sheet: Acaromorpha
Node	OGs_present	OGs_absent	Gains	Losses	Absent	Retained
Panarthropoda	9881	52508	0	0	52508	9881
Arthropoda	22232	40157	12351	0	40157	9881
Chelicerata	22949	39440	1212	495	38945	21737
Euchelicerata	24577	37812	2204	576	37236	22373
ArachnidaXipho2	28508	33881	4317	386	33495	24191
XSOAr	25117	37272	949	4340	32932	24168
OAr	23328	39061	528	2317	36744	22800
Arachnopulmonata	22196	40193	593	1725	38468	21603
Tetrapulmonata	20650	41739	544	2090	39649	20106
Araneae	19006	43383	381	2025	41358	18625
Araneae01	18645	43744	286	647	43097	18359
Araneae02	9783	52606	25	8887	43719	9758
Araneae03	18425	43964	715	935	43029	17710
Araneae04	17748	44641	183	860	43781	17565
Araneae05	17673	44716	322	397	44319	17351
Araneae06	13642	48747	64	4095	44652	13578
Araneae07	13732	48657	75	4016	44641	13657
Araneae08	10334	52055	109	8200	43855	10225
Araneae09	9938	52451	48	444	52007	9890
Pedipalpi	12139	50250	148	8659	41591	11991
Thelyphonida	10619	51770	64	1584	50186	10555
Uropygi	10360	52029	738	997	51032	9622
Amblypygi	10159	52230	251	2231	49999	9908
Panscorpiones	12770	49619	50	9476	40143	12720
Scorpiones	11328	51061	417	1859	49202	10911
Scorp01	10627	51762	61	762	51000	10566
Scorp02	9731	52658	111	1007	51651	9620
Scorp03	9306	53083	131	2153	50930	9175
Pseudoscorpiones	9936	52453	259	3093	49360	9677
Pseudo01	9407	52982	535	1064	51918	8872
Pseudo02	8045	54344	4	1895	52449	8041
Opiliones	12455	49934	232	11105	38829	12223
Opiliones01	11440	50949	130	1145	49804	11310
Opiliones02	10670	51719	239	1009	50710	10431
Opiliones03	9877	52512	57	850	51662	9820
Opiliones04	9111	53278	200	966	52312	8911
Opiliones05	8745	53644	26	1951	51693	8719
Opiliones06	9648	52741	257	3064	49677	9391
XiphoSoli	14089	48300	25	11053	37247	14064
Solifugae	12689	49700	366	1766	47934	12323
Solifugae01	12437	49952	200	452	49500	12237
Xiphosura	10464	51925	1126	4751	47174	9338
Xiphosura2	10425	51964	363	402	51562	10062
Acaromorpha	22253	40136	495	6750	33386	21758
RiciAcarif	17358	45031	31	4926	40105	17327
Acariformes	13927	48462	50	3481	44981	13877
Acariformes2	14320	48069	431	38	48031	13889
Sarcoptiformes	12202	50187	436	2554	47633	11766
Sarcoptiformes2	11613	50776	479	1068	49708	11134
Sarcoptiformes3	11503	50886	296	406	50480	11207
Sarcoptiformes4	7959	54430	243	4486	49944	7716
Sarcoptiformes5	8103	54286	330	186	54100	7773
Trombidiformes	10352	52037	74	4042	47995	10278
Trombidiformes2	6590	55799	7	3769	52030	6583
Trombidiformes3	9877	52512	28	503	52009	9849
Ricinulei	10836	51553	523	7045	44508	10313
Ricinulei2	10373	52016	378	841	51175	9995
Parasitiformes	16069	46320	679	6863	39457	15390
Parasit01	13929	48460	66	2206	46254	13863
Ixodida	9754	52635	149	4324	48311	9605
Ixodid01	10096	52293	631	289	52004	9465
Ixodid02	10621	51768	982	457	51311	9639
Ixodid03	11883	50506	1673	411	50095	10210
Ixodid04	12371	50018	1050	562	49456	11321
Mesostigmata	11698	50691	1056	3287	47404	10642
Mesostigmata2	7690	54699	283	4291	50408	7407
Mesostigmata3	12451	49938	1068	315	49623	11383
Opilioacariformes	11674	50715	986	5381	45334	10688
Pycnogonida	10879	51510	398	12468	39042	10481
Pycno01	11395	50994	721	205	50789	10674
Pycno02	10599	51790	569	1365	50425	10030
Pycno03	10245	52144	198	552	51592	10047
Pycno04	9989	52400	86	1492	50908	9903
Pycno05	9353	53036	114	750	52286	9239
Mandibulata	21723	40666	598	1107	39559	21125
Pancrustacea	13033	49356	153	8843	40513	12880
Crustacea	10976	51413	218	2275	49138	10758
Hexapoda	9612	52777	58	1422	51355	9554
Insecta	9013	53376	296	895	52481	8717
Holometabola	8060	54329	68	1021	53308	7992
ColeoDipt	7620	54769	32	472	54297	7588
Polyneoptera	8236	54153	46	823	53330	8190
Collembola	8250	54139	889	2251	51888	7361
Multicrustacea	9101	53288	53	1928	51360	9048
Branchiopoda	9254	53135	1788	1635	51500	7466
CopeAmphi	8217	54172	24	908	53264	8193
Myriapoda	19469	42920	478	2732	40188	18991
Myr01	17130	45259	727	3066	42193	16403
Myr02	11234	51155	88	5984	45171	11146
Myr03	15085	47304	171	2216	45088	14914
Myr04	12814	49575	49	6704	42871	12765
Myr05	10750	51639	17	2081	49558	10733
Onychophora	11230	51159	1349	0	51159	9881
Totals	1183610	4618567	52508	247405	4371162	1131102

### Sheet: Cephalosomata
Node	OGs_present	OGs_absent	Gains	Losses	Absent	Retained
Panarthropoda	9881	52508	0	0	52508	9881
Arthropoda	22232	40157	12351	0	40157	9881
Chelicerata	22949	39440	1212	495	38945	21737
Euchelicerata	26008	36381	3635	576	35805	22373
CephXRAr	27528	34861	2540	1020	33841	24988
XROAr	23855	38534	807	4480	34054	23048
OAr	23328	39061	528	1055	38006	22800
Arachnopulmonata	22196	40193	593	1725	38468	21603
Tetrapulmonata	20650	41739	544	2090	39649	20106
Araneae	19006	43383	381	2025	41358	18625
Araneae01	18645	43744	286	647	43097	18359
Araneae02	9783	52606	25	8887	43719	9758
Araneae03	18425	43964	715	935	43029	17710
Araneae04	17748	44641	183	860	43781	17565
Araneae05	17673	44716	322	397	44319	17351
Araneae06	13642	48747	64	4095	44652	13578
Araneae07	13732	48657	75	4016	44641	13657
Araneae08	10334	52055	109	8200	43855	10225
Araneae09	9938	52451	48	444	52007	9890
Pedipalpi	12139	50250	148	8659	41591	11991
Thelyphonida	10619	51770	64	1584	50186	10555
Uropygi	10360	52029	738	997	51032	9622
Amblypygi	10159	52230	251	2231	49999	9908
Panscorpiones	12770	49619	50	9476	40143	12720
Scorpiones	11328	51061	417	1859	49202	10911
Scorp01	10627	51762	61	762	51000	10566
Scorp02	9731	52658	111	1007	51651	9620
Scorp03	9306	53083	131	2153	50930	9175
Pseudoscorpiones	9936	52453	259	3093	49360	9677
Pseudo01	9407	52982	535	1064	51918	8872
Pseudo02	8045	54344	4	1895	52449	8041
Opiliones	12455	49934	232	11105	38829	12223
Opiliones01	11440	50949	130	1145	49804	11310
Opiliones02	10670	51719	239	1009	50710	10431
Opiliones03	9877	52512	57	850	51662	9820
Opiliones04	9111	53278	200	966	52312	8911
Opiliones05	8745	53644	26	1951	51693	8719
Opiliones06	9648	52741	257	3064	49677	9391
RiciXipho	11818	50571	29	12066	38505	11789
Ricinulei	10836	51553	523	1505	50048	10313
Ricinulei2	10373	52016	378	841	51175	9995
Xiphosura	10464	51925	1126	2480	49445	9338
Xiphosura2	10425	51964	363	402	51562	10062
Cephalosomata	20148	42241	821	8201	34040	19327
Poecilophysidea	18318	44071	189	2019	42052	18129
Acariformes	13927	48462	50	4441	44021	13877
Acariformes2	14320	48069	431	38	48031	13889
Sarcoptiformes	12202	50187	436	2554	47633	11766
Sarcoptiformes2	11613	50776	479	1068	49708	11134
Sarcoptiformes3	11503	50886	296	406	50480	11207
Sarcoptiformes4	7959	54430	243	4486	49944	7716
Sarcoptiformes5	8103	54286	330	186	54100	7773
Trombidiformes	10352	52037	74	4042	47995	10278
Trombidiformes2	6590	55799	7	3769	52030	6583
Trombidiformes3	9877	52512	28	503	52009	9849
Solifugae	12689	49700	366	5995	43705	12323
Solifugae01	12437	49952	200	452	49500	12237
Parasitiformes	16069	46320	679	10618	35702	15390
Parasit01	13929	48460	66	2206	46254	13863
Ixodida	9754	52635	149	4324	48311	9605
Ixodid01	10096	52293	631	289	52004	9465
Ixodid02	10621	51768	982	457	51311	9639
Ixodid03	11883	50506	1673	411	50095	10210
Ixodid04	12371	50018	1050	562	49456	11321
Mesostigmata	11698	50691	1056	3287	47404	10642
Mesostigmata2	7690	54699	283	4291	50408	7407
Mesostigmata3	12451	49938	1068	315	49623	11383
Opilioacariformes	11674	50715	986	5381	45334	10688
Pycnogonida	10879	51510	398	12468	39042	10481
Pycno01	11395	50994	721	205	50789	10674
Pycno02	10599	51790	569	1365	50425	10030
Pycno03	10245	52144	198	552	51592	10047
Pycno04	9989	52400	86	1492	50908	9903
Pycno05	9353	53036	114	750	52286	9239
Mandibulata	21723	40666	598	1107	39559	21125
Pancrustacea	13033	49356	153	8843	40513	12880
Crustacea	10976	51413	218	2275	49138	10758
Hexapoda	9612	52777	58	1422	51355	9554
Insecta	9013	53376	296	895	52481	8717
Holometabola	8060	54329	68	1021	53308	7992
ColeoDipt	7620	54769	32	472	54297	7588
Polyneoptera	8236	54153	46	823	53330	8190
Collembola	8250	54139	889	2251	51888	7361
Multicrustacea	9101	53288	53	1928	51360	9048
Branchiopoda	9254	53135	1788	1635	51500	7466
CopeAmphi	8217	54172	24	908	53264	8193
Myriapoda	19469	42920	478	2732	40188	18991
Myr01	17130	45259	727	3066	42193	16403
Myr02	11234	51155	88	5984	45171	11146
Myr03	15085	47304	171	2216	45088	14914
Myr04	12814	49575	49	6704	42871	12765
Myr05	10750	51639	17	2081	49558	10733
Onychophora	11230	51159	1349	0	51159	9881
Totals	1179383	4622794	52508	247607	4375187	1126875

### Sheet: Poecilophysidea
Node	OGs_present	OGs_absent	Gains	Losses	Absent	Retained
Panarthropoda	9881	52508	0	0	52508	9881
Arthropoda	22232	40157	12351	0	40157	9881
Chelicerata	22949	39440	1212	495	38945	21737
Euchelicerata	24577	37812	2204	576	37236	22373
ArachnidaXipho2	27563	34826	3372	386	34440	24191
ArachnidaXipho3	26066	36323	1420	2917	33406	24646
PaXORAr	23855	38534	807	3018	35516	23048
OpilioArachnopul	23328	39061	528	1055	38006	22800
Arachnopulmonata	22196	40193	593	1725	38468	21603
Tetrapulmonata	20650	41739	544	2090	39649	20106
Araneae	19006	43383	381	2025	41358	18625
Araneae01	18645	43744	286	647	43097	18359
Araneae02	9783	52606	25	8887	43719	9758
Araneae03	18425	43964	715	935	43029	17710
Araneae04	17748	44641	183	860	43781	17565
Araneae05	17673	44716	322	397	44319	17351
Araneae06	13642	48747	64	4095	44652	13578
Araneae07	13732	48657	75	4016	44641	13657
Araneae08	10334	52055	109	8200	43855	10225
Araneae09	9938	52451	48	444	52007	9890
Pedipalpi	12139	50250	148	8659	41591	11991
Thelyphonida	10619	51770	64	1584	50186	10555
Uropygi	10360	52029	738	997	51032	9622
Amblypygi	10159	52230	251	2231	49999	9908
Panscorpiones	12770	49619	50	9476	40143	12720
Scorpiones	11328	51061	417	1859	49202	10911
Scorp01	10627	51762	61	762	51000	10566
Scorp02	9731	52658	111	1007	51651	9620
Scorp03	9306	53083	131	2153	50930	9175
Pseudoscorpiones	9936	52453	259	3093	49360	9677
Pseudo01	9407	52982	535	1064	51918	8872
Pseudo02	8045	54344	4	1895	52449	8041
Opiliones	12455	49934	232	11105	38829	12223
Opiliones01	11440	50949	130	1145	49804	11310
Opiliones02	10670	51719	239	1009	50710	10431
Opiliones03	9877	52512	57	850	51662	9820
Opiliones04	9111	53278	200	966	52312	8911
Opiliones05	8745	53644	26	1951	51693	8719
Opiliones06	9648	52741	257	3064	49677	9391
RiciXipho	11818	50571	29	12066	38505	11789
Ricinulei	10836	51553	523	1505	50048	10313
Ricinulei2	10373	52016	378	841	51175	9995
Xiphosura	10464	51925	1126	2480	49445	9338
Xiphosura2	10425	51964	363	402	51562	10062
Parasitiformes	16069	46320	679	10676	35644	15390
Parasit01	13929	48460	66	2206	46254	13863
Ixodida	9754	52635	149	4324	48311	9605
Ixodid01	10096	52293	631	289	52004	9465
Ixodid02	10621	51768	982	457	51311	9639
Ixodid03	11883	50506	1673	411	50095	10210
Ixodid04	12371	50018	1050	562	49456	11321
Mesostigmata	11698	50691	1056	3287	47404	10642
Mesostigmata2	7690	54699	283	4291	50408	7407
Mesostigmata3	12451	49938	1068	315	49623	11383
Opilioacariformes	11674	50715	986	5381	45334	10688
Poecilophysidea	18318	44071	189	9434	34637	18129
Acariformes	13927	48462	50	4441	44021	13877
Acariformes2	14320	48069	431	38	48031	13889
Sarcoptiformes	12202	50187	436	2554	47633	11766
Sarcoptiformes2	11613	50776	479	1068	49708	11134
Sarcoptiformes3	11503	50886	296	406	50480	11207
Sarcoptiformes4	7959	54430	243	4486	49944	7716
Sarcoptiformes5	8103	54286	330	186	54100	7773
Trombidiformes	10352	52037	74	4042	47995	10278
Trombidiformes2	6590	55799	7	3769	52030	6583
Trombidiformes3	9877	52512	28	503	52009	9849
Solifugae	12689	49700	366	5995	43705	12323
Solifugae01	12437	49952	200	452	49500	12237
Pycnogonida	10879	51510	398	12468	39042	10481
Pycno01	11395	50994	721	205	50789	10674
Pycno02	10599	51790	569	1365	50425	10030
Pycno03	10245	52144	198	552	51592	10047
Pycno04	9989	52400	86	1492	50908	9903
Pycno05	9353	53036	114	750	52286	9239
Mandibulata	21723	40666	598	1107	39559	21125
Pancrustacea	13033	49356	153	8843	40513	12880
Crustacea	10976	51413	218	2275	49138	10758
Hexapoda	9612	52777	58	1422	51355	9554
Insecta	9013	53376	296	895	52481	8717
Holometabola	8060	54329	68	1021	53308	7992
ColeoDipt	7620	54769	32	472	54297	7588
Polyneoptera	8236	54153	46	823	53330	8190
Collembola	8250	54139	889	2251	51888	7361
Multicrustacea	9101	53288	53	1928	51360	9048
Branchiopoda	9254	53135	1788	1635	51500	7466
CopeAmphi	8217	54172	24	908	53264	8193
Myriapoda	19469	42920	478	2732	40188	18991
Myr01	17130	45259	727	3066	42193	16403
Myr02	11234	51155	88	5984	45171	11146
Myr03	15085	47304	171	2216	45088	14914
Myr04	12814	49575	49	6704	42871	12765
Myr05	10750	51639	17	2081	49558	10733
Onychophora	11230	51159	1349	0	51159	9881
Totals	1183905	4618272	52508	247700	4370572	1131397

### Sheet: Xiphosura + Arachnopulmonata
Node	OGs_present	OGs_absent	Gains	Losses	Absent	Retained
Panarthropoda	9881	52508	0	0	52508	9881
Onychophora	11230	51159	1349	0	51159	9881
Arthropoda	22232	40157	12351	0	40157	9881
Mandibulata	21723	40666	598	1107	39559	21125
Myriapoda	19469	42920	478	2732	40188	18991
Myr04	12814	49575	49	6704	42871	12765
Myr05	10750	51639	17	2081	49558	10733
Myr01	17130	45259	727	3066	42193	16403
Myr02	11234	51155	88	5984	45171	11146
Myr03	15085	47304	171	2216	45088	14914
Pancrustacea	13033	49356	153	8843	40513	12880
Crustacea	10976	51413	218	2275	49138	10758
Multicrustacea	9101	53288	53	1928	51360	9048
Branchiopoda	9254	53135	1788	1635	51500	7466
CopeAmphi	8217	54172	24	908	53264	8193
Hexapoda	9612	52777	58	1422	51355	9554
Collembola	8250	54139	889	2251	51888	7361
Insecta	9013	53376	296	895	52481	8717
Polyneoptera	8236	54153	46	823	53330	8190
Holometabola	8060	54329	68	1021	53308	7992
ColepDipt	7620	54769	32	472	54297	7588
Chelicerata	22949	39440	1212	495	38945	21737
Pycnogonida	10879	51510	398	12468	39042	10481
Pycno01	11395	50994	721	205	50789	10674
Pycno02	10599	51790	569	1365	50425	10030
Pycno03	10245	52144	198	552	51592	10047
Pycno04	9989	52400	86	1492	50908	9903
Pycno05	9353	53036	114	750	52286	9239
Euchelicerata	25420	36969	3047	576	36393	22373
Acariformes	13927	48462	50	11543	36919	13877
Acariformes2	14320	48069	431	38	48031	13889
Trombidiformes	10352	52037	74	4042	47995	10278
Trombidiformes2	6590	55799	7	3769	52030	6583
Trombidiformes3	9877	52512	28	503	52009	9849
Sarcoptiformes	12202	50187	436	2554	47633	11766
Sarcoptiformes2	11613	50776	479	1068	49708	11134
Sarcoptiformes3	11503	50886	296	406	50480	11207
Sarcoptiformes4	7959	54430	243	4486	49944	7716
Sarcoptiformes5	8103	54286	330	186	54100	7773
nonAcarifEuchel	25334	37055	1272	1358	35697	24062
ArachnidaXipho5	26252	36137	2039	1121	35016	24213
Parasitiformes	16069	46320	679	10862	35458	15390
Opilioacariformes	11674	50715	986	5381	45334	10688
Parasit01	13929	48460	66	2206	46254	13863
Mesostigmata	11698	50691	1056	3287	47404	10642
Mesostigmata2	7690	54699	283	4291	50408	7407
Mesostigmata3	12451	49938	1068	315	49623	11383
Ixodida	9754	52635	149	4324	48311	9605
Ixodid01	10096	52293	631	289	52004	9465
Ixodid02	10621	51768	982	457	51311	9639
Ixodid03	11883	50506	1673	411	50095	10210
Ixodid04	12371	50018	1050	562	49456	11321
XSROAr	24991	37398	933	2194	35204	24058
Opiliones	12455	49934	232	12768	37166	12223
Opiliones06	9648	52741	257	3064	49677	9391
Opiliones01	11440	50949	130	1145	49804	11310
Opiliones02	10670	51719	239	1009	50710	10431
Opiliones05	8745	53644	26	1951	51693	8719
Opiliones03	9877	52512	57	850	51662	9820
Opiliones04	9111	53278	200	966	52312	8911
XSRAr	24714	37675	993	1270	36405	23721
RiciSoli	14873	47516	47	9888	37628	14826
Solifugae	12689	49700	366	2550	47150	12323
Solifugae01	12437	49952	200	452	49500	12237
Ricinulei	10836	51553	523	4560	46993	10313
Ricinulei2	10373	52016	378	841	51175	9995
XiphArachnopul	22143	40246	218	2789	37457	21925
Xiphosura	10464	51925	1126	12805	39120	9338
Xiphosura2	10425	51964	363	402	51562	10062
Arachnopulmonata	22196	40193	593	540	39653	21603
Panscorpiones	12770	49619	50	9476	40143	12720
Pseudoscorpiones	9936	52453	259	3093	49360	9677
Pseudo01	9407	52982	535	1064	51918	8872
Pseudo02	8045	54344	4	1895	52449	8041
Scorpiones	11328	51061	417	1859	49202	10911
Scorp03	9306	53083	131	2153	50930	9175
Scorp01	10627	51762	61	762	51000	10566
Scorp02	9731	52658	111	1007	51651	9620
Tetrapulmonata	20650	41739	544	2090	39649	20106
Pedipalpi	12139	50250	148	8659	41591	11991
Thelyphonida	10159	52230	251	2231	49999	9908
Uropygi	10619	51770	64	1584	50186	10555
Amblypygi	10360	52029	738	997	51032	9622
Araneae	19006	43383	381	2025	41358	18625
Araneae01	18645	43744	286	647	43097	18359
Araneae02	9783	52606	25	8887	43719	9758
Araneae03	18425	43964	715	935	43029	17710
Araneae08	10334	52055	109	8200	43855	10225
Araneae09	9938	52451	48	444	52007	9890
Araneae04	17748	44641	183	860	43781	17565
Araneae05	17673	44716	322	397	44319	17351
Araneae06	13642	48747	64	4095	44652	13578
Araneae07	13732	48657	75	4016	44641	13657
Totals	1192107	4610070	52508	255145	4354925	1139599

### Sheet: Xipho + Ricinulei + Arachnopul
Node	OGs_present	OGs_absent	Gains	Losses	Absent	Retained
Panarthropoda	9881	52508	0	0	52508	9881
Arthropoda	22232	40157	12351	0	40157	9881
Chelicerata	22949	39440	1212	495	38945	21737
Euchelicerata	25420	36969	3047	576	36393	22373
nonAcariEuchel	26644	35745	2582	1358	34387	24062
ArachnidaXipho6	26351	36038	1408	1701	34337	24943
XROAr	23820	38569	772	3303	35266	23048
XRAr	22948	39441	563	1435	38006	22385
Arachnopulmonata	22196	40193	593	1345	38848	21603
Tetrapulmonata	20650	41739	544	2090	39649	20106
Araneae	19006	43383	381	2025	41358	18625
Araneae01	18645	43744	286	647	43097	18359
Araneae02	9783	52606	25	8887	43719	9758
Araneae03	18425	43964	715	935	43029	17710
Araneae04	17748	44641	183	860	43781	17565
Araneae05	17673	44716	322	397	44319	17351
Araneae06	13642	48747	64	4095	44652	13578
Araneae07	13732	48657	75	4016	44641	13657
Araneae08	10334	52055	109	8200	43855	10225
Araneae09	9938	52451	48	444	52007	9890
Pedipalpi	12139	50250	148	8659	41591	11991
Thelyphonida	10619	51770	64	1584	50186	10555
Uropygi	10360	52029	738	997	51032	9622
Amblypygi	10159	52230	251	2231	49999	9908
Panscorpiones	12770	49619	50	9476	40143	12720
Scorpiones	11328	51061	417	1859	49202	10911
Scorp01	10627	51762	61	762	51000	10566
Scorp02	9731	52658	111	1007	51651	9620
Scorp03	9306	53083	131	2153	50930	9175
Pseudoscorpiones	9936	52453	259	3093	49360	9677
Pseudo01	9407	52982	535	1064	51918	8872
Pseudo02	8045	54344	4	1895	52449	8041
RiciXipho	11818	50571	29	11159	39412	11789
Ricinulei	10836	51553	523	1505	50048	10313
Ricinulei2	10373	52016	378	841	51175	9995
Xiphosura	10464	51925	1126	2480	49445	9338
Xiphosura2	10425	51964	363	402	51562	10062
Opiliones	12455	49934	232	11597	38337	12223
Opiliones01	11440	50949	130	1145	49804	11310
Opiliones02	10670	51719	239	1009	50710	10431
Opiliones03	9877	52512	57	850	51662	9820
Opiliones04	9111	53278	200	966	52312	8911
Opiliones05	8745	53644	26	1951	51693	8719
Opiliones06	9648	52741	257	3064	49677	9391
PalpiSoli	15581	46808	148	10918	35890	15433
Solifugae	12689	49700	366	3258	46442	12323
Solifugae01	12437	49952	200	452	49500	12237
Parasitiformes	16069	46320	679	11254	35066	15390
Parasit01	13929	48460	66	2206	46254	13863
Ixodida	9754	52635	149	4324	48311	9605
Ixodid01	10096	52293	631	289	52004	9465
Ixodid02	10621	51768	982	457	51311	9639
Ixodid03	11883	50506	1673	411	50095	10210
Ixodid04	12371	50018	1050	562	49456	11321
Mesostigmata	11698	50691	1056	3287	47404	10642
Mesostigmata2	7690	54699	283	4291	50408	7407
Mesostigmata3	12451	49938	1068	315	49623	11383
Opilioacariformes	11674	50715	986	5381	45334	10688
Acariformes	13927	48462	50	11543	36919	13877
Acariformes2	14320	48069	431	38	48031	13889
Sarcoptiformes	12202	50187	436	2554	47633	11766
Sarcoptiformes2	11613	50776	479	1068	49708	11134
Sarcoptiformes3	11503	50886	296	406	50480	11207
Sarcoptiformes4	7959	54430	243	4486	49944	7716
Sarcoptiformes5	8103	54286	330	186	54100	7773
Trombidiformes	10352	52037	74	4042	47995	10278
Trombidiformes2	6590	55799	7	3769	52030	6583
Trombidiformes3	9877	52512	28	503	52009	9849
Pycnogonida	10879	51510	398	12468	39042	10481
Pycno01	11395	50994	721	205	50789	10674
Pycno02	10599	51790	569	1365	50425	10030
Pycno03	10245	52144	198	552	51592	10047
Pycno04	9989	52400	86	1492	50908	9903
Pycno05	9353	53036	114	750	52286	9239
Mandibulata	21723	40666	598	1107	39559	21125
Pancrustacea	13033	49356	153	8843	40513	12880
Crustacea	10976	51413	218	2275	49138	10758
Hexapoda	9612	52777	58	1422	51355	9554
Insecta	9013	53376	296	895	52481	8717
Holometabola	8060	54329	68	1021	53308	7992
ColeoDipt	7620	54769	32	472	54297	7588
Polyneoptera	8236	54153	46	823	53330	8190
Collembola	8250	54139	889	2251	51888	7361
Multicrustacea	9101	53288	53	1928	51360	9048
Branchiopoda	9254	53135	1788	1635	51500	7466
CopeAmphi	8217	54172	24	908	53264	8193
Myriapoda	19469	42920	478	2732	40188	18991
Myr01	17130	45259	727	3066	42193	16403
Myr02	11234	51155	88	5984	45171	11146
Myr03	15085	47304	171	2216	45088	14914
Myr04	12814	49575	49	6704	42871	12765
Myr05	10750	51639	17	2081	49558	10733
Onychophora	11230	51159	1349	0	51159	9881
Totals	1180962	4621215	52508	253753	4367462	1128454

### Sheet: Acariformes + Ricinulei
Node	OGs_present	OGs_absent	Gains	Losses	Absent	Retained
Panarthropoda	9881	52508	0	0	52508	9881
Arthropoda	22232	40157	12351	0	40157	9881
Chelicerata	22949	39440	1212	495	38945	21737
Euchelicerata	26008	36381	3635	576	35805	22373
Euchel_exParas	27725	34664	2737	1020	33644	24988
PaSoXOAr	26376	36013	1179	2528	33485	25197
XOAr	23223	39166	291	3444	35722	22932
Oar	23328	39061	528	423	38638	22800
Arachnopulmonata	22196	40193	593	1725	38468	21603
Tetrapulmonata	20650	41739	544	2090	39649	20106
Araneae	19006	43383	381	2025	41358	18625
Araneae01	18645	43744	286	647	43097	18359
Araneae02	9783	52606	25	8887	43719	9758
Araneae03	18425	43964	715	935	43029	17710
Araneae04	17748	44641	183	860	43781	17565
Araneae05	17673	44716	322	397	44319	17351
Araneae06	13642	48747	64	4095	44652	13578
Araneae07	13732	48657	75	4016	44641	13657
Araneae08	10334	52055	109	8200	43855	10225
Araneae09	9938	52451	48	444	52007	9890
Pedipalpi	12139	50250	148	8659	41591	11991
Thelyphonida	10619	51770	64	1584	50186	10555
Uropygi	10360	52029	738	997	51032	9622
Amblypygi	10159	52230	251	2231	49999	9908
Panscorpiones	12770	49619	50	9476	40143	12720
Scorpiones	11328	51061	417	1859	49202	10911
Scorp01	10627	51762	61	762	51000	10566
Scorp02	9731	52658	111	1007	51651	9620
Scorp03	9306	53083	131	2153	50930	9175
Pseudoscorpiones	9936	52453	259	3093	49360	9677
Pseudo01	9407	52982	535	1064	51918	8872
Pseudo02	8045	54344	4	1895	52449	8041
Opiliones	12455	49934	232	11105	38829	12223
Opiliones01	11440	50949	130	1145	49804	11310
Opiliones02	10670	51719	239	1009	50710	10431
Opiliones03	9877	52512	57	850	51662	9820
Opiliones04	9111	53278	200	966	52312	8911
Opiliones05	8745	53644	26	1951	51693	8719
Opiliones06	9648	52741	257	3064	49677	9391
Xiphosura	10464	51925	1126	13885	38040	9338
Xiphosura2	10425	51964	363	402	51562	10062
PalpiSoli	15581	46808	148	10943	35865	15433
Solifugae	12689	49700	366	3258	46442	12323
Solifugae01	12437	49952	200	452	49500	12237
RiciAcarif	17358	45031	31	10398	34633	17327
Acariformes	13927	48462	50	3481	44981	13877
Acariformes2	14320	48069	431	38	48031	13889
Sarcoptiformes	12202	50187	436	2554	47633	11766
Sarcoptiformes2	11613	50776	479	1068	49708	11134
Sarcoptiformes3	11503	50886	296	406	50480	11207
Sarcoptiformes4	7959	54430	243	4486	49944	7716
Sarcoptiformes5	8103	54286	330	186	54100	7773
Trombidiformes	10352	52037	74	4042	47995	10278
Trombidiformes2	6590	55799	7	3769	52030	6583
Trombidiformes3	9877	52512	28	503	52009	9849
Ricinulei	10836	51553	523	7045	44508	10313
Ricinulei2	10373	52016	378	841	51175	9995
Parasitiformes	16069	46320	679	10618	35702	15390
Parasit01	13929	48460	66	2206	46254	13863
Ixodida	9754	52635	149	4324	48311	9605
Ixodid01	10096	52293	631	289	52004	9465
Ixodid02	10621	51768	982	457	51311	9639
Ixodid03	11883	50506	1673	411	50095	10210
Ixodid04	12371	50018	1050	562	49456	11321
Mesostigmata	11698	50691	1056	3287	47404	10642
Mesostigmata2	7690	54699	283	4291	50408	7407
Mesostigmata3	12451	49938	1068	315	49623	11383
Opilioacariformes	11674	50715	986	5381	45334	10688
Pycnogonida	10879	51510	398	12468	39042	10481
Pycno01	11395	50994	721	205	50789	10674
Pycno02	10599	51790	569	1365	50425	10030
Pycno03	10245	52144	198	552	51592	10047
Pycno04	9989	52400	86	1492	50908	9903
Pycno05	9353	53036	114	750	52286	9239
Mandibulata	21723	40666	598	1107	39559	21125
Pancrustacea	13033	49356	153	8843	40513	12880
Crustacea	10976	51413	218	2275	49138	10758
Hexapoda	9612	52777	58	1422	51355	9554
Insecta	9013	53376	296	895	52481	8717
Holometabola	8060	54329	68	1021	53308	7992
ColeoDipt	7620	54769	32	472	54297	7588
Polyneoptera	8236	54153	46	823	53330	8190
Collembola	8250	54139	889	2251	51888	7361
Multicrustacea	9101	53288	53	1928	51360	9048
Branchiopoda	9254	53135	1788	1635	51500	7466
CopeAmphi	8217	54172	24	908	53264	8193
Myriapoda	19469	42920	478	2732	40188	18991
Myr01	17130	45259	727	3066	42193	16403
Myr02	11234	51155	88	5984	45171	11146
Myr03	15085	47304	171	2216	45088	14914
Myr04	12814	49575	49	6704	42871	12765
Myr05	10750	51639	17	2081	49558	10733
Onychophora	11230	51159	1349	0	51159	9881
Totals	1187979	4614198	52508	260770	4353428	1135471

### Sheet: Unconstrained
Unconstrained								Xenacaromorpha								Arachnida								Xiphosura + Arachnopulmonata
Node	OGs_present	OGs_absent	Gains	Losses	Absent	Retained		Node	OGs_present	OGs_absent	Gains	Losses	Absent	Retained		Node	OGs_present	OGs_absent	Gains	Losses	Absent	Retained		Node	OGs_present	OGs_absent	Gains	Losses	Absent	Retained
Panarthropoda	9881	52508	0	0	52508	9881		Panarthropoda	9881	52508	0	0	52508	9881		Panarthropoda	9881	52508	0	0	52508	9881		Panarthropoda	9881	52508	0	0	52508	9881
Arthropoda	22232	40157	12351	0	40157	9881		Arthropoda	22232	40157	12351	0	40157	9881		Arthropoda	22232	40157	12351	0	40157	9881		Onychophora	11230	51159	1349	0	51159	9881
Chelicerata	22949	39440	1212	495	38945	21737		Chelicerata	22949	39440	1212	495	38945	21737		Chelicerata	22949	39440	1212	495	38945	21737		Arthropoda	22232	40157	12351	0	40157	9881
Euchelicerata	25420	36969	3047	576	36393	22373		Euchelicerata	26008	36381	3635	576	35805	22373		Euchelicerata	23144	39245	771	576	38669	22373		Mandibulata	21723	40666	598	1107	39559	21125
Euchel_exAcari	26129	36260	2067	1358	34902	24062		Euchel_exParas	27725	34664	2737	1020	33644	24988		Arachnida	27512	34877	4585	217	34660	22927		Myriapoda	19469	42920	478	2732	40188	18991
ArachnidaXipho1	26424	35965	1834	1539	34426	24590		PaSoXOAr	26376	36013	1179	2528	33485	25197		XROAr	25370	37019	1162	3304	33715	24208		Myr04	12814	49575	49	6704	42871	12765
XSROAr	24843	37546	757	2338	35208	24086		XOAr	23223	39166	291	3444	35722	22932		OAr	23328	39061	528	2570	36491	22800		Myr05	10750	51639	17	2081	49558	10733
XSRAr	24274	38115	864	1433	36682	23410		Oar	23328	39061	528	423	38638	22800		Arachnopulmonata	22196	40193	593	1725	38468	21603		Myr01	17130	45259	727	3066	42193	16403
XiphArachnopul	21503	40886	176	2947	37939	21327		Arachnopulmonata	22196	40193	593	1725	38468	21603		Tetrapulmonata	20650	41739	544	2090	39649	20106		Myr02	11234	51155	88	5984	45171	11146
ScorTetra	21280	41109	378	601	40508	20902		Tetrapulmonata	20650	41739	544	2090	39649	20106		Araneae	19006	43383	381	2025	41358	18625		Myr03	15085	47304	171	2216	45088	14914
Tetrapulmonata	20650	41739	544	1174	40565	20106		Araneae	19006	43383	381	2025	41358	18625		Araneae01	18645	43744	286	647	43097	18359		Pancrustacea	13033	49356	153	8843	40513	12880
Araneae	19006	43383	381	2025	41358	18625		Araneae01	18645	43744	286	647	43097	18359		Araneae02	9783	52606	25	8887	43719	9758		Crustacea	10976	51413	218	2275	49138	10758
Araneae01	18645	43744	286	647	43097	18359		Araneae02	9783	52606	25	8887	43719	9758		Araneae03	18425	43964	715	935	43029	17710		Multicrustacea	9101	53288	53	1928	51360	9048
Araneae02	9783	52606	25	8887	43719	9758		Araneae03	18425	43964	715	935	43029	17710		Araneae04	17748	44641	183	860	43781	17565		Branchiopoda	9254	53135	1788	1635	51500	7466
Araneae03	18425	43964	715	935	43029	17710		Araneae04	17748	44641	183	860	43781	17565		Araneae05	17673	44716	322	397	44319	17351		CopeAmphi	8217	54172	24	908	53264	8193
Araneae04	17748	44641	183	860	43781	17565		Araneae05	17673	44716	322	397	44319	17351		Araneae06	13642	48747	64	4095	44652	13578		Hexapoda	9612	52777	58	1422	51355	9554
Araneae05	17673	44716	322	397	44319	17351		Araneae06	13642	48747	64	4095	44652	13578		Araneae07	13732	48657	75	4016	44641	13657		Collembola	8250	54139	889	2251	51888	7361
Araneae06	13642	48747	64	4095	44652	13578		Araneae07	13732	48657	75	4016	44641	13657		Araneae08	10334	52055	109	8200	43855	10225		Insecta	9013	53376	296	895	52481	8717
Araneae07	13732	48657	75	4016	44641	13657		Araneae08	10334	52055	109	8200	43855	10225		Araneae09	9938	52451	48	444	52007	9890		Polyneoptera	8236	54153	46	823	53330	8190
Araneae08	10334	52055	109	8200	43855	10225		Araneae09	9938	52451	48	444	52007	9890		Pedipalpi	12139	50250	148	8659	41591	11991		Holometabola	8060	54329	68	1021	53308	7992
Araneae09	9938	52451	48	444	52007	9890		Pedipalpi	12139	50250	148	8659	41591	11991		Thelyphonida	10619	51770	64	1584	50186	10555		ColepDipt	7620	54769	32	472	54297	7588
Pedipalpi	12139	50250	148	8659	41591	11991		Thelyphonida	10619	51770	64	1584	50186	10555		Uropygi	10360	52029	738	997	51032	9622		Chelicerata	22949	39440	1212	495	38945	21737
Thelyphonida	10619	51770	64	1584	50186	10555		Uropygi	10360	52029	738	997	51032	9622		Amblypygi	10159	52230	251	2231	49999	9908		Pycnogonida	10879	51510	398	12468	39042	10481
Uropygi	10360	52029	738	997	51032	9622		Amblypygi	10159	52230	251	2231	49999	9908		Panscorpiones	12770	49619	50	9476	40143	12720		Pycno01	11395	50994	721	205	50789	10674
Amblypygi	10159	52230	251	2231	49999	9908		Panscorpiones	12770	49619	50	9476	40143	12720		Scorpiones	11328	51061	417	1859	49202	10911		Pycno02	10599	51790	569	1365	50425	10030
Scorpiones	11328	51061	417	10369	40692	10911		Scorpiones	11328	51061	417	1859	49202	10911		Scorp01	10627	51762	61	762	51000	10566		Pycno03	10245	52144	198	552	51592	10047
Scorp01	10627	51762	61	762	51000	10566		Scorp01	10627	51762	61	762	51000	10566		Scorp02	9731	52658	111	1007	51651	9620		Pycno04	9989	52400	86	1492	50908	9903
Scorp02	9731	52658	111	1007	51651	9620		Scorp02	9731	52658	111	1007	51651	9620		Scorp03	9306	53083	131	2153	50930	9175		Pycno05	9353	53036	114	750	52286	9239
Scorp03	9306	53083	131	2153	50930	9175		Scorp03	9306	53083	131	2153	50930	9175		Pseudoscorpiones	9936	52453	259	3093	49360	9677		Euchelicerata	25420	36969	3047	576	36393	22373
Xiphosura	10464	51925	1126	12165	39760	9338		Pseudoscorpiones	9936	52453	259	3093	49360	9677		Pseudo01	9407	52982	535	1064	51918	8872		Acariformes	13927	48462	50	11543	36919	13877
Xiphosura2	10425	51964	363	402	51562	10062		Pseudo01	9407	52982	535	1064	51918	8872		Pseudo02	8045	54344	4	1895	52449	8041		Acariformes2	14320	48069	431	38	48031	13889
RiciSoli	14873	47516	47	9448	38068	14826		Pseudo02	8045	54344	4	1895	52449	8041		Opiliones	12455	49934	232	11105	38829	12223		Trombidiformes	10352	52037	74	4042	47995	10278
Solifugae	12689	49700	366	2550	47150	12323		Opiliones	12455	49934	232	11105	38829	12223		Opiliones01	11440	50949	130	1145	49804	11310		Trombidiformes2	6590	55799	7	3769	52030	6583
Solifugae01	12437	49952	200	452	49500	12237		Opiliones01	11440	50949	130	1145	49804	11310		Opiliones02	10670	51719	239	1009	50710	10431		Trombidiformes3	9877	52512	28	503	52009	9849
Ricinulei	10836	51553	523	4560	46993	10313		Opiliones02	10670	51719	239	1009	50710	10431		Opiliones03	9877	52512	57	850	51662	9820		Sarcoptiformes	12202	50187	436	2554	47633	11766
Ricinulei2	10373	52016	378	841	51175	9995		Opiliones03	9877	52512	57	850	51662	9820		Opiliones04	9111	53278	200	966	52312	8911		Sarcoptiformes2	11613	50776	479	1068	49708	11134
Opiliones	12455	49934	232	12620	37314	12223		Opiliones04	9111	53278	200	966	52312	8911		Opiliones05	8745	53644	26	1951	51693	8719		Sarcoptiformes3	11503	50886	296	406	50480	11207
Opiliones01	11440	50949	130	1145	49804	11310		Opiliones05	8745	53644	26	1951	51693	8719		Opiliones06	9648	52741	257	3064	49677	9391		Sarcoptiformes4	7959	54430	243	4486	49944	7716
Opiliones02	10670	51719	239	1009	50710	10431		Opiliones06	9648	52741	257	3064	49677	9391		RiciSoli	14873	47516	47	10544	36972	14826		Sarcoptiformes5	8103	54286	330	186	54100	7773
Opiliones03	9877	52512	57	850	51662	9820		Xiphosura	10464	51925	1126	13885	38040	9338		Solifugae	12689	49700	366	2550	47150	12323		nonAcarifEuchel	25334	37055	1272	1358	35697	24062
Opiliones04	9111	53278	200	966	52312	8911		Xiphosura2	10425	51964	363	402	51562	10062		Solifugae01	12437	49952	200	452	49500	12237		ArachnidaXipho5	26252	36137	2039	1121	35016	24213
Opiliones05	8745	53644	26	1951	51693	8719		PalpiSoli	15581	46808	148	10943	35865	15433		Ricinulei	10836	51553	523	4560	46993	10313		Parasitiformes	16069	46320	679	10862	35458	15390
Opiliones06	9648	52741	257	3064	49677	9391		Solifugae	12689	49700	366	3258	46442	12323		Ricinulei2	10373	52016	378	841	51175	9995		Opilioacariformes	11674	50715	986	5381	45334	10688
Parasitiformes	16069	46320	679	11034	35286	15390		Solifugae01	12437	49952	200	452	49500	12237		AcariPalpi	21337	41052	807	6982	34070	20530		Parasit01	13929	48460	66	2206	46254	13863
Parasit01	13929	48460	66	2206	46254	13863		RiciAcarif	17358	45031	31	10398	34633	17327		PalpiAcarif	17160	45229	649	4826	40403	16511		Mesostigmata	11698	50691	1056	3287	47404	10642
Ixodida	9754	52635	149	4324	48311	9605		Acariformes	13927	48462	50	3481	44981	13877		Acariformes	13927	48462	50	3283	45179	13877		Mesostigmata2	7690	54699	283	4291	50408	7407
Ixodid01	10096	52293	631	289	52004	9465		Acariformes2	14320	48069	431	38	48031	13889		Acariformes2	14320	48069	431	38	48031	13889		Mesostigmata3	12451	49938	1068	315	49623	11383
Ixodid02	10621	51768	982	457	51311	9639		Sarcoptiformes	12202	50187	436	2554	47633	11766		Sarcoptiformes	12202	50187	436	2554	47633	11766		Ixodida	9754	52635	149	4324	48311	9605
Ixodid03	11883	50506	1673	411	50095	10210		Sarcoptiformes2	11613	50776	479	1068	49708	11134		Sarcoptiformes2	11613	50776	479	1068	49708	11134		Ixodid01	10096	52293	631	289	52004	9465
Ixodid04	12371	50018	1050	562	49456	11321		Sarcoptiformes3	11503	50886	296	406	50480	11207		Sarcoptiformes3	11503	50886	296	406	50480	11207		Ixodid02	10621	51768	982	457	51311	9639
Mesostigmata	11698	50691	1056	3287	47404	10642		Sarcoptiformes4	7959	54430	243	4486	49944	7716		Sarcoptiformes4	7959	54430	243	4486	49944	7716		Ixodid03	11883	50506	1673	411	50095	10210
Mesostigmata2	7690	54699	283	4291	50408	7407		Sarcoptiformes5	8103	54286	330	186	54100	7773		Sarcoptiformes5	8103	54286	330	186	54100	7773		Ixodid04	12371	50018	1050	562	49456	11321
Mesostigmata3	12451	49938	1068	315	49623	11383		Trombidiformes	10352	52037	74	4042	47995	10278		Trombidiformes	10352	52037	74	4042	47995	10278		XSROAr	24991	37398	933	2194	35204	24058
Opilioacariformes	11674	50715	986	5381	45334	10688		Trombidiformes2	6590	55799	7	3769	52030	6583		Trombidiformes2	6590	55799	7	3769	52030	6583		Opiliones	12455	49934	232	12768	37166	12223
PalpiPseudo	13487	48902	22	12664	36238	13465		Trombidiformes3	9877	52512	28	503	52009	9849		Trombidiformes3	9877	52512	28	503	52009	9849		Opiliones06	9648	52741	257	3064	49677	9391
Pseudoscorpiones	9936	52453	259	3810	48643	9677		Ricinulei	10836	51553	523	7045	44508	10313		Parasitiformes	16069	46320	679	5947	40373	15390		Opiliones01	11440	50949	130	1145	49804	11310
Pseudo01	9407	52982	535	1064	51918	8872		Ricinulei2	10373	52016	378	841	51175	9995		Parasit01	13929	48460	66	2206	46254	13863		Opiliones02	10670	51719	239	1009	50710	10431
Pseudo02	8045	54344	4	1895	52449	8041		Parasitiformes	16069	46320	679	10618	35702	15390		Ixodida	9754	52635	149	4324	48311	9605		Opiliones05	8745	53644	26	1951	51693	8719
Acariformes	13927	48462	50	11543	36919	13877		Parasit01	13929	48460	66	2206	46254	13863		Ixodid01	10096	52293	631	289	52004	9465		Opiliones03	9877	52512	57	850	51662	9820
Acariformes2	14320	48069	431	38	48031	13889		Ixodida	9754	52635	149	4324	48311	9605		Ixodid02	10621	51768	982	457	51311	9639		Opiliones04	9111	53278	200	966	52312	8911
Sarcoptiformes	12202	50187	436	2554	47633	11766		Ixodid01	10096	52293	631	289	52004	9465		Ixodid03	11883	50506	1673	411	50095	10210		XSRAr	24714	37675	993	1270	36405	23721
Sarcoptiformes2	11613	50776	479	1068	49708	11134		Ixodid02	10621	51768	982	457	51311	9639		Ixodid04	12371	50018	1050	562	49456	11321		RiciSoli	14873	47516	47	9888	37628	14826
Sarcoptiformes3	11503	50886	296	406	50480	11207		Ixodid03	11883	50506	1673	411	50095	10210		Mesostigmata	11698	50691	1056	3287	47404	10642		Solifugae	12689	49700	366	2550	47150	12323
Sarcoptiformes4	7959	54430	243	4486	49944	7716		Ixodid04	12371	50018	1050	562	49456	11321		Mesostigmata2	7690	54699	283	4291	50408	7407		Solifugae01	12437	49952	200	452	49500	12237
Sarcoptiformes5	8103	54286	330	186	54100	7773		Mesostigmata	11698	50691	1056	3287	47404	10642		Mesostigmata3	12451	49938	1068	315	49623	11383		Ricinulei	10836	51553	523	4560	46993	10313
Trombidiformes	10352	52037	74	4042	47995	10278		Mesostigmata2	7690	54699	283	4291	50408	7407		Opilioacariformes	11674	50715	986	5381	45334	10688		Ricinulei2	10373	52016	378	841	51175	9995
Trombidiformes2	6590	55799	7	3769	52030	6583		Mesostigmata3	12451	49938	1068	315	49623	11383		Xiphosura	10464	51925	1126	13806	38119	9338		XiphArachnopul	22143	40246	218	2789	37457	21925
Trombidiformes3	9877	52512	28	503	52009	9849		Opilioacariformes	11674	50715	986	5381	45334	10688		Xiphosura2	10425	51964	363	402	51562	10062		Xiphosura	10464	51925	1126	12805	39120	9338
Pycnogonida	10879	51510	398	12468	39042	10481		Pycnogonida	10879	51510	398	12468	39042	10481		Pycnogonida	10879	51510	398	12468	39042	10481		Xiphosura2	10425	51964	363	402	51562	10062
Pycno01	11395	50994	721	205	50789	10674		Pycno01	11395	50994	721	205	50789	10674		Pycno01	11395	50994	721	205	50789	10674		Arachnopulmonata	22196	40193	593	540	39653	21603
Pycno02	10599	51790	569	1365	50425	10030		Pycno02	10599	51790	569	1365	50425	10030		Pycno02	10599	51790	569	1365	50425	10030		Panscorpiones	12770	49619	50	9476	40143	12720
Pycno03	10245	52144	198	552	51592	10047		Pycno03	10245	52144	198	552	51592	10047		Pycno03	10245	52144	198	552	51592	10047		Pseudoscorpiones	9936	52453	259	3093	49360	9677
Pycno04	9989	52400	86	1492	50908	9903		Pycno04	9989	52400	86	1492	50908	9903		Pycno04	9989	52400	86	1492	50908	9903		Pseudo01	9407	52982	535	1064	51918	8872
Pycno05	9353	53036	114	750	52286	9239		Pycno05	9353	53036	114	750	52286	9239		Pycno05	9353	53036	114	750	52286	9239		Pseudo02	8045	54344	4	1895	52449	8041
Mandibulata	21723	40666	598	1107	39559	21125		Mandibulata	21723	40666	598	1107	39559	21125		Mandibulata	21723	40666	598	1107	39559	21125		Scorpiones	11328	51061	417	1859	49202	10911
Pancrustacea	13033	49356	153	8843	40513	12880		Pancrustacea	13033	49356	153	8843	40513	12880		Pancrustacea	13033	49356	153	8843	40513	12880		Scorp03	9306	53083	131	2153	50930	9175
Crustacea	10976	51413	218	2275	49138	10758		Crustacea	10976	51413	218	2275	49138	10758		Crustacea	10976	51413	218	2275	49138	10758		Scorp01	10627	51762	61	762	51000	10566
Hexapoda	9612	52777	58	1422	51355	9554		Hexapoda	9612	52777	58	1422	51355	9554		Hexapoda	9612	52777	58	1422	51355	9554		Scorp02	9731	52658	111	1007	51651	9620
Insecta	9013	53376	296	895	52481	8717		Insecta	9013	53376	296	895	52481	8717		Insecta	9013	53376	296	895	52481	8717		Tetrapulmonata	20650	41739	544	2090	39649	20106
Holometabola	8060	54329	68	1021	53308	7992		Holometabola	8060	54329	68	1021	53308	7992		Holometabola	8060	54329	68	1021	53308	7992		Pedipalpi	12139	50250	148	8659	41591	11991
ColeoDipt	7620	54769	32	472	54297	7588		ColeoDipt	7620	54769	32	472	54297	7588		ColeoDipt	7620	54769	32	472	54297	7588		Thelyphonida	10159	52230	251	2231	49999	9908
Polyneoptera	8236	54153	46	823	53330	8190		Polyneoptera	8236	54153	46	823	53330	8190		Polyneoptera	8236	54153	46	823	53330	8190		Uropygi	10619	51770	64	1584	50186	10555
Collembola	8250	54139	889	2251	51888	7361		Collembola	8250	54139	889	2251	51888	7361		Collembola	8250	54139	889	2251	51888	7361		Amblypygi	10360	52029	738	997	51032	9622
Multicrustacea	9101	53288	53	1928	51360	9048		Multicrustacea	9101	53288	53	1928	51360	9048		Multicrustacea	9101	53288	53	1928	51360	9048		Araneae	19006	43383	381	2025	41358	18625
Branchiopoda	9254	53135	1788	1635	51500	7466		Branchiopoda	9254	53135	1788	1635	51500	7466		Branchiopoda	9254	53135	1788	1635	51500	7466		Araneae01	18645	43744	286	647	43097	18359
CopeAmphi	8217	54172	24	908	53264	8193		CopeAmphi	8217	54172	24	908	53264	8193		CopeAmphi	8217	54172	24	908	53264	8193		Araneae02	9783	52606	25	8887	43719	9758
Myriapoda	19469	42920	478	2732	40188	18991		Myriapoda	19469	42920	478	2732	40188	18991		Myriapoda	19469	42920	478	2732	40188	18991		Araneae03	18425	43964	715	935	43029	17710
Myr01	17130	45259	727	3066	42193	16403		Myr01	17130	45259	727	3066	42193	16403		Myr01	17130	45259	727	3066	42193	16403		Araneae08	10334	52055	109	8200	43855	10225
Myr02	11234	51155	88	5984	45171	11146		Myr02	11234	51155	88	5984	45171	11146		Myr02	11234	51155	88	5984	45171	11146		Araneae09	9938	52451	48	444	52007	9890
Myr03	15085	47304	171	2216	45088	14914		Myr03	15085	47304	171	2216	45088	14914		Myr03	15085	47304	171	2216	45088	14914		Araneae04	17748	44641	183	860	43781	17565
Myr04	12814	49575	49	6704	42871	12765		Myr04	12814	49575	49	6704	42871	12765		Myr04	12814	49575	49	6704	42871	12765		Araneae05	17673	44716	322	397	44319	17351
Myr05	10750	51639	17	2081	49558	10733		Myr05	10750	51639	17	2081	49558	10733		Myr05	10750	51639	17	2081	49558	10733		Araneae06	13642	48747	64	4095	44652	13578
Onychophora	11230	51159	1349	0	51159	9881		Onychophora	11230	51159	1349	0	51159	9881		Onychophora	11230	51159	1349	0	51159	9881		Araneae07	13732	48657	75	4016	44641	13657
Totals	1191647	4610530	52508	266532	4343998	1139139		Totals	1187979	4614198	52508	260770	4353428	1135471		Totals	1181104	4621073	52508	252316	4368757	1128596		Totals	1192107	4610070	52508	255145	4354925	1139599

### Sheet: Fishers_results
group1	group2	n	p	p.adj	p.adj.signif	group1_lost_to_retained	group2_lost_to_retained	diff
Constraint_Arachnida	Constraint_Acaromorpha	2759419	2.64e-12	4.22e-11	****	0.223566	0.218729	0.0048371
Constraint_Arachnida	Constraint_Cephalosomata	2755394	3.08e-08	3.39e-07	****	0.223566	0.219729	0.00383738
Constraint_Arachnida	Constraint_Poecilophysidea	2760009	2.09e-11	2.93e-10	****	0.223566	0.218933	0.00463339
Constraint_Arachnida	Constraint_Xiph_plus_Arachnopul	2775656	0.641	1	ns	0.223566	0.22389	-0.000323886
Constraint_Arachnida	Constraint_Xiph_Ricinulei_Arachnopul	2763119	0.0622	0.435	ns	0.223566	0.224868	-0.00130156
Constraint_Arachnida	Constraint_Acarif_Rici	2777153	3.54e-18	7.79e-17	****	0.223566	0.229658	-0.00609173
Constraint_Arachnida	Unconstrained	2786583	1.86e-49	5.77e-48	****	0.223566	0.233977	-0.0104104
Constraint_Acaromorpha	Constraint_Cephalosomata	2752989	0.147	0.882	ns	0.218729	0.219729	-0.000999728
Constraint_Acaromorpha	Constraint_Poecilophysidea	2757604	0.767	1	ns	0.218729	0.218933	-0.000203708
Constraint_Acaromorpha	Constraint_Xiph_plus_Arachnopul	2773251	7.53e-14	1.43e-12	****	0.218729	0.22389	-0.00516099
Constraint_Acaromorpha	Constraint_Xiph_Ricinulei_Arachnopul	2760714	7.82e-19	1.88e-17	****	0.218729	0.224868	-0.00613866
Constraint_Acaromorpha	Constraint_Acarif_Rici	2774748	1.43e-55	4.72e-54	****	0.218729	0.229658	-0.0109288
Constraint_Acaromorpha	Unconstrained	2784178	2.16e-105	7.78e-104	****	0.218729	0.233977	-0.0152475
Constraint_Cephalosomata	Constraint_Poecilophysidea	2753579	0.248	0.882	ns	0.219729	0.218933	0.000796019
Constraint_Cephalosomata	Constraint_Xiph_plus_Arachnopul	2769226	1.79e-09	2.15e-08	****	0.219729	0.22389	-0.00416126
Constraint_Cephalosomata	Constraint_Xiph_Ricinulei_Arachnopul	2756689	1.33e-13	2.39e-12	****	0.219729	0.224868	-0.00513893
Constraint_Cephalosomata	Constraint_Acarif_Rici	2770723	5.66e-46	1.64e-44	****	0.219729	0.229658	-0.0099291
Constraint_Cephalosomata	Unconstrained	2780153	7.24e-92	2.46e-90	****	0.219729	0.233977	-0.0142478
Constraint_Poecilophysidea	Constraint_Xiph_plus_Arachnopul	2773841	6.88e-13	1.17e-11	****	0.218933	0.22389	-0.00495728
Constraint_Poecilophysidea	Constraint_Xiph_Ricinulei_Arachnopul	2761304	1.06e-17	2.23e-16	****	0.218933	0.224868	-0.00593495
Constraint_Poecilophysidea	Constraint_Acarif_Rici	2775338	1.45e-53	4.64e-52	****	0.218933	0.229658	-0.0107251
Constraint_Poecilophysidea	Unconstrained	2784768	1.33e-102	4.66e-101	****	0.218933	0.233977	-0.0150438
Constraint_Xiph_plus_Arachnopul	Constraint_Xiph_Ricinulei_Arachnopul	2776951	0.16	0.882	ns	0.22389	0.224868	-0.00097767
Constraint_Xiph_plus_Arachnopul	Constraint_Acarif_Rici	2790985	1.63e-16	3.26e-15	****	0.22389	0.229658	-0.00576784
Constraint_Xiph_plus_Arachnopul	Unconstrained	2800415	1.02e-46	3.06e-45	****	0.22389	0.233977	-0.0100866
Constraint_Xiph_Ricinulei_Arachnopul	Constraint_Acarif_Rici	2778448	8.89e-12	1.33e-10	****	0.224868	0.229658	-0.00479017
Constraint_Xiph_Ricinulei_Arachnopul	Unconstrained	2787878	3.79e-38	1.06e-36	****	0.224868	0.233977	-0.00910889
Constraint_Acarif_Rici	Unconstrained	2801912	1.1e-09	1.43e-08	****	0.229658	0.233977	-0.00431871

### Sheet: Fishers_pairwise diff loss2ret
topology	Constraint_Arachnida	Constraint_Acaromorpha	Constraint_Cephalosomata	Constraint_Poecilophysidea	Constraint_Xiph_plus_Arachnopul	Constraint_Xiph_Ricinulei_Arachnopul	Constraint_Acarif_Rici	Unconstrained
Constraint_Arachnida	0	0.004837	0.003837	0.004633	-0.000323886	-0.00130156	-0.006092	-0.01041
Constraint_Acaromorpha	0.004837	0	-0.000999728	-0.000203708	-0.005161	-0.006139	-0.01093	-0.01525
Constraint_Cephalosomata	0.003837	-0.000999728	0	0.000796019	-0.004161	-0.005139	-0.009929	-0.01425
Constraint_Poecilophysidea	0.004633	-0.000203708	0.000796019	0	-0.004957	-0.005935	-0.01073	-0.01504
Constraint_Xiph_plus_Arachnopul	-0.000323886	-0.005161	-0.004161	-0.004957	0	-0.00097767	-0.005768	-0.01009
Constraint_Xiph_Ricinulei_Arachnopul	-0.00130156	-0.006139	-0.005139	-0.005935	-0.00097767	0	-0.00479	-0.009109
Constraint_Acarif_Rici	-0.006092	-0.01093	-0.009929	-0.01073	-0.005768	-0.00479	0	-0.004319
Unconstrained	-0.01041	-0.01525	-0.01425	-0.01504	-0.01009	-0.009109	-0.004319	0
